# Quinone reductase 2 *reads* H3 serotonylation to support human cortical neuron development

**DOI:** 10.64898/2026.03.17.712426

**Authors:** Min Chen, Celi Yang, Xin Li, Lingchun Kong, Benjamin H. Weekley, Xiaoran Wei, Jennifer C O’Chan, Claudia De Sanctis, Victoria Flores Almazan, David A. Vinson, Bulent Cetin, Aarthi Ramakrishnan, Li Shen, Rongsheng Zeng, Zheng Liu, Juner Zhang, Kaylee M. Cappuccio, Joshua R. Sokol, Erdene Baljinnyam, Ruiqi Hu, Kobi Rosenblum, Henrik Molina, Zeng Lin, Qingfei Zheng, Yael David, Marco M. Hefti, Samuele G. Marro, Tom W. Muir, Xiang David Li, Haitao Li, Ian Maze

## Abstract

Histone H3 Gln5 serotonylation (H3Q5ser) is a posttranslational modification that guides transcriptional permissiveness in the brain and periphery. Because it can co-occur with H3K4me3, prior studies focused on its modulation of H3K4me3 *readers*, leaving open whether H3Q5ser acts as an autonomous chromatin mark. Using proteomic, structural, molecular, epigenomic, and cellular approaches, we show that Quinone reductase 2 (QR2), previously known only as a cytosolic enzyme, *reads* H3Q5ser independently of H3K4me3. QR2 recognizes the serotonyl group through its FAD-dependent quinone-binding pocket, discriminating against unmodified H3, H3K4me3, and other monoaminyl marks. In human iPSC-derived neurons, CRISPR-Cas9 disruption of H3 serotonylation or QR2 binding impairs transcriptional programs, synaptic connectivity, and electrophysiological maturation. In cortical organoids, these disruptions cause progenitor over-proliferation at the expense of excitatory neurons and uncouple POU2F1-linked regulatory elements from the excitatory neuron maturation program. Together, these findings reveal an H3 serotonylation-QR2 signaling axis essential for human neurodevelopment.
