## Supplementary material for "Quinone reductase 2 *reads* H3 serotonylation to support human cortical neuron development": Data S1

### Sheet: Data S1
T: Gene names	N: -Log Student's T-test p-value Q5ser(1-18)IP_(1-18)IP	N: Student's T-test Difference Q5ser(1-18)IP_(1-18)IP
NQO2	7.33662	12.2621
UHRF1	4.49081	4.90249
PHF10	2.02127	4.73412
BCLAF1	3.78362	4.54671
ALYREF	4.27424	4.42101
DEK	2.24516	4.39518
TRIM26	2.384	4.26761
TRIM33	7.49428	3.96053
BAZ1B	1.53139	3.48222
RBBP5	3.7791	3.44796
HNRNPA0	1.75949	3.41724
DHRS2	4.27737	3.40818
ZNF384;ZNF362	2.59243	2.90237
TRIM24	5.98846	2.8533
ERCC6	1.80214	2.82522
C1QBP	6.7085	2.74065
METTL15	1.60425	2.71562
RPA1	4.24311	2.43209
THRAP3	2.10265	2.43111
EHMT2	4.76303	2.33662
RBM26	3.87608	2.30595
RIOK1	1.50706	2.27542
UBR5	1.53955	2.25729
AKAP17A	1.79947	2.20323
MCAT	3.01944	2.18936
RBFA	1.33272	2.16619
BAZ2A	3.17161	2.15618
RPA3	2.08025	2.11126
SMARCD2	1.52273	2.02968
PRKDC	6.14047	2.01746
CSNK2A1;CSNK2A3	4.35177	2.00596
BAG1	1.43768	1.96248
RRP1	1.43731	1.93097
WIZ	2.82734	1.92091
LUC7L	1.7941	1.86711
CSNK2B;CSNK2B-LY6G5B-1181;CSNK2B-LY6G5B--991	4.33823	1.83975
PFKL	2.30862	1.73622
SMARCA4	3.74641	1.65732
PRPF6	1.4774	1.62066
CSNK2A2	2.24441	1.58132
PARP1	2.78471	1.48574
EIF3F	1.3535	1.48278
EIF3I	1.33178	1.46286
EHMT1	3.31692	1.44913
EIF3E	2.48286	1.29618
DNMT3A	1.75037	1.22836
WDR77	1.71014	1.19819
EIF3G	2.00996	1.18705
SMARCC1	2.6662	1.16888
SSRP1	1.43334	1.15237
RPP30	1.53359	1.14178
XRCC6	4.71312	1.08436
PRMT5	3.1659	1.07606
SUPT16H	2.39882	1.03804
XRCC5	4.80978	0.950541
DNMT3B	1.56278	0.939033
SET;SETSIP	2.76166	0.92924
PTCD3	4.01531	0.767622
KPNA2	1.53974	0.766244
HIST2H2BE;HIST1H2BB;HIST1H2BO;HIST1H2BJ	2.17998	0.740446
TOP2B	2.19505	0.737902
EIF3A	2.22146	0.727158
TRMT10C	1.53578	0.706505
WDR5	3.67706	0.705113
EIF3D	1.47661	0.687121
SMARCA5	3.76826	0.683985
H2AFY	2.43471	0.6637
SNRNP200	1.53632	0.639885
U2AF1	3.00153	0.597474
CHCHD1	1.39532	0.574561
HIST1H2BN;HIST1H2BL;HIST1H2BM;HIST1H2BH;HIST2H2BF;HIST1H2BC;HIST1H2BD;HIST1H2BK;H2BFS	3.60722	0.54163
PHF14	2.43359	0.477777
PGBD3	2.32855	0.379001
HIST1H2AJ;HIST1H2AH;H2AFJ;HIST1H2AC;HIST1H2AG;HIST2H2AC;HIST2H2AA3;HIST1H2AA	2.38851	0.366591
MTA3	2.36737	0.327132
LUC7L2	1.87293	0.282974
HDAC2	1.41341	0.26698
HSPA8	1.67074	0.235175
GATAD2A	1.3207	0.210855
PCCA	1.55244	-0.182221
ACACA	1.69439	-0.185704
EIF6	1.34965	-0.239291
NOP2	1.63146	-0.245781
NAT10	1.62147	-0.246906
HNRNPR	1.68756	-0.262096
PCCB	1.77914	-0.270744
MCCC2	1.36737	-0.273843
RBM28	1.45187	-0.281313
GNB2L1	2.10516	-0.285759
C11orf98	1.98534	-0.286109
LTV1	1.84306	-0.287241
HNRNPA2B1	1.35947	-0.291149
YBX3	1.73777	-0.29401
KIAA0020	1.76471	-0.296425
PCBP1	2.02713	-0.316285
GNL2	1.61287	-0.31783
PABPC1	3.29113	-0.318498
HIST1H1C;HIST1H1D	1.81949	-0.32694
SDAD1	1.53498	-0.354314
HNRNPH1	1.33169	-0.363893
HNRNPDL	2.59445	-0.364639
NIP7	1.60028	-0.374042
MRTO4	1.35242	-0.376348
RBMX;RBMXL1	3.26191	-0.377906
PRPF4B	2.86823	-0.383742
EBNA1BP2	2.06675	-0.390887
DIMT1	1.52043	-0.397537
BYSL	2.40859	-0.402272
CCDC124	1.92107	-0.409147
MCCC1	2.05838	-0.409261
KRI1	2.4004	-0.419877
RRP12	1.98445	-0.42162
GTPBP4	2.36153	-0.422968
NOB1	1.52486	-0.432864
HNRNPUL2;HNRNPUL2-BSCL2	2.76639	-0.437189
SEC61B	1.4655	-0.442027
RSL1D1	3.59162	-0.442564
MKI67	2.41146	-0.447203
SRSF4	1.46766	-0.451548
LARP1	3.98461	-0.453545
RBM34	2.07847	-0.47283
DHX15	1.39453	-0.473349
BRIX1	2.33997	-0.502278
PABPC4	2.41955	-0.503076
C7orf50	2.16092	-0.508647
HNRNPC	3.01934	-0.514689
DDX21	2.47245	-0.525092
EEF2	2.49501	-0.525638
NOP58	1.53332	-0.540521
LGALS3BP	1.43422	-0.558809
SERBP1	1.56858	-0.562985
ERH	1.5747	-0.564862
NOP56	1.67307	-0.565563
MMTAG2	1.5831	-0.578293
SRRM1	1.83243	-0.602991
HADHB	3.66571	-0.60926
NUP54	1.62914	-0.609371
SYNCRIP	2.81178	-0.611472
NHP2L1	2.54115	-0.662364
ZNF622	1.7986	-0.666378
NOP16	1.94121	-0.667292
HADHA	3.59717	-0.702692
NIFK	1.99742	-0.759742
LARP7	2.30398	-0.76064
TRA2B	2.42327	-0.761767
CAPRIN1	3.83385	-0.790894
PA2G4	2.04373	-0.794516
RCN1	1.84125	-0.842736
DDX17	1.62447	-0.869724
SDC4	3.88801	-0.899236
G3BP1	3.44919	-0.907265
NCL	4.96413	-0.910933
SDC1	2.97262	-0.953642
SF3B1	1.35289	-0.980374
NLE1	1.84402	-1.00573
RGS14	1.90331	-1.00783
GPC1	4.04471	-1.02208
PELP1	2.18306	-1.07977
KDM5A	3.92337	-1.15315
AGRN	3.23321	-1.2194
ZFR	4.21128	-1.30131
HSPG2	2.29889	-1.3326
ISG20L2	1.64019	-1.35245
ASCC2	2.6654	-1.39921
SCAF11	1.31222	-1.4193
GNL3L	1.83016	-1.46624
BOP1	1.50707	-1.5052
PRDM2	4.28464	-1.52811
TGFBR3	3.33186	-1.53646
IGF2BP1	1.81619	-1.66233
PRRC2C	3.03587	-1.8938
KDM5B	2.05032	-1.97031
SQSTM1	2.28526	-1.97037
GLTSCR2	1.9665	-2.64153
SRP19	1.36934	-2.72277
AHNAK	1.89082	-3.03556
TCOF1	1.53379	-3.61248
CCDC102B	1.82757	-3.67448
FLNA;FLNB;FLNC	1.2978	1.45964
NSA2	1.28687	-1.17117
ARID1A;ARID1B	1.28684	0.872152
HSD17B10	1.26515	0.293139
SNRPC	1.26331	-0.75485
MTA2	1.26263	0.160785
HNRNPUL1	1.251	-1.87895
PC	1.24079	-0.106313
C8orf59	1.23811	-3.58232
SRSF2	1.23756	-0.423482
RPA2	1.20649	2.71918
RBBP4	1.20392	0.203604
TUBB4B;TUBB4A	1.1949	-0.335626
DDX23	1.19267	1.22064
LYAR	1.19117	-0.194378
NOL10	1.18528	0.52404
WDR18	1.18457	-0.641168
ACACA	1.18147	3.36534
SMARCB1	1.17262	2.62856
H1FX	1.16167	-0.500015
SMARCE1	1.15777	1.4953
LLPH	1.15511	-0.37229
RBBP7	1.11488	0.378185
H1F0	1.11486	-0.682415
CXorf56	1.11379	2.55371
HSPA5	1.11218	0.126961
TFB1M	1.10794	2.78675
PDCD11	1.08843	0.213108
ZC3HAV1	1.08545	-0.813212
EIF3B	1.07004	1.04921
GRWD1	1.06644	1.45755
KPNA1	1.0508	1.00099
NOLC1	1.04876	-1.89533
JRKL	1.04664	2.15403
GNL3	1.0416	-0.231912
ADAR	1.03894	2.06394
CDC5L	1.03635	-0.533322
SENP3;SENP3-EIF4A1	1.02105	-1.46578
CHD3	1.00604	0.129867
TFAM	1.00542	2.84112
MECP2	1.00449	2.19053
HDAC1	1.0036	0.137411
TCF20	1.00058	1.49418
KNOP1	0.990674	-0.270471
MATR3	0.980348	-0.948533
TSR1	0.978763	-0.153657
DDB1	0.969917	1.52619
IGF2BP3	0.969408	-0.374396
UPF1	0.968353	-0.691212
CBX3	0.963626	1.69442
SKIV2L2	0.962642	-0.688368
RPP38	0.956083	2.21048
CDK12;CDK13	0.949393	-0.350604
ARGLU1	0.933475	-0.695836
NMD3	0.885959	-0.510614
NOP9	0.881985	-1.95364
HNRNPL	0.881039	-0.290747
RBMX2	0.880551	2.09495
SNIP1	0.872347	2.14454
NOL6	0.869176	0.187657
NCBP1	0.86782	-0.292432
DPF2	0.862132	1.52878
MYBBP1A	0.861706	-1.04967
C3orf17	0.860341	1.44999
LAS1L	0.8542	-0.283792
U2AF2	0.853783	0.214753
NUSAP1	0.850688	-0.787952
SRSF5	0.842646	-0.492319
SYNE2	0.840541	-0.385455
HNRNPU	0.835571	-0.107806
MTDH	0.832847	-0.395352
EIF3L	0.82687	1.26672
WBSCR22	0.826376	-0.0902405
TEX10	0.824874	-0.629434
SRP54	0.818868	-0.795757
HLA-A	0.818745	-2.1056
NOC4L	0.815761	-0.6648
HNRNPF	0.813005	0.416354
DEF6	0.807921	-0.308756
FAM111A	0.794757	-0.902893
NCL	0.793919	-2.2246
SRP72	0.793503	1.36613
NOA1	0.784632	0.779264
HIST1H3A;HIST2H3A;HIST3H3;H3F3B;H3F3A;H3F3C	0.784092	0.398371
UTS2	0.779207	0.334307
H2AFV;H2AFZ	0.778748	4.88726
ASCC3	0.76971	-0.394749
SRSF1	0.758906	2.29039
SRPK1	0.752307	-0.647845
PPAN-P2RY11;PPAN	0.750597	-0.368173
HSPA1B;HSPA1A	0.748953	-0.121855
SMARCC2	0.744302	1.03157
NOL9	0.74096	-0.403849
GATAD2B	0.738895	0.1214
CHD2	0.731494	1.24647
HSPD1	0.731368	1.86243
CEBPB	0.727996	1.03847
SNRNP70	0.72535	2.06247
POP4	0.724306	1.03574
ILF2	0.709286	-0.371894
GPC5	0.708012	-0.37078
PBRM1	0.707262	-0.90025
MSH6	0.706085	0.513993
KPNA3	0.702106	0.402525
DDX10	0.689553	-1.39045
HIST1H1B	0.688453	-0.308325
TCOF1	0.685906	-0.570272
DYNLL2;DYNLL1	0.684935	2.38273
NKRF	0.680753	-0.295317
CDCA8	0.671733	0.471254
DNAJC9	0.665599	-0.507277
PDCD4	0.662899	-0.991705
HP1BP3	0.655532	-0.249566
KPNA4	0.654392	0.20412
RBM19	0.653923	0.764626
MTA3	0.653323	0.309781
GTF2I	0.653245	-0.162933
DHX9	0.65097	0.0944971
DHX57	0.650784	-0.667856
HNRNPD	0.6464	-0.44835
MBD3	0.629759	0.858968
NPM1	0.621594	-0.1425
RBM39	0.61019	-0.128863
HSP90AA1;HSP90AA2P;HSP90AB1	0.60933	1.35897
EIF3M	0.607076	0.766242
NHP2	0.602183	-1.08317
RAI1	0.600595	0.968359
PAK1IP1	0.596184	-0.213228
RFC3	0.586654	0.742435
XRN2	0.565705	-0.386541
ZNF593	0.557843	-0.326283
HNRNPK	0.542497	-0.215167
NOP14	0.540082	0.21668
TARDBP;TDP43	0.535289	-0.380257
LARP4B	0.534761	-0.89785
DDX56	0.533477	0.482028
SLC25A6;SLC25A4;SLC25A5;SLC25A31	0.529829	-1.88088
TRMT1L	0.52926	0.228514
AHCTF1	0.527936	0.925816
DDX5	0.524804	-0.450402
POLR2E	0.524454	0.989581
DHX30	0.521188	-0.126401
SRP68	0.519594	0.934613
MPHOSPH10	0.519444	1.61065
ASPH	0.516005	-0.951265
RBM4;RBM4B	0.512977	-0.348759
CLTC	0.510547	-0.26272
HSPA6;HSPA7	0.510529	-1.74943
DDX27	0.509463	-0.179517
LSG1	0.496913	-0.242931
SNRPD3	0.496016	0.926239
PABPC4	0.495969	1.36199
TOE1	0.493319	0.866793
CTCF	0.479041	-0.232157
WDR5B	0.47675	0.106471
GBAS	0.47514	-1.53825
SCAF8	0.470972	-0.741936
PRKRA	0.470629	1.17724
EIF3K	0.452503	0.194962
HNRNPA3	0.449511	0.360794
MBD3	0.443044	0.10201
PRPF3	0.442668	-0.958287
DHX36	0.441345	1.0042
SNRPA1	0.436481	0.152202
SNRPA	0.435407	0.610319
NGDN	0.433159	0.459324
C12orf43	0.431777	-0.893401
SCAF1	0.429487	-0.182134
HELZ	0.429483	-0.537593
FTSJ3	0.429316	0.312982
GTF3C2	0.42821	0.859861
TOP1	0.427654	-0.120087
RBBP7	0.42707	-0.506931
NDUFA4	0.425743	2.2846
YBX1	0.423402	0.136897
ATP5A1	0.422163	-0.141323
C9orf85	0.419883	-0.800289
DDX31	0.419662	-0.105665
TUBB;TUBB2B;TUBB2A	0.4178	-0.180056
RSL24D1	0.414347	2.2752
SRRT	0.414077	-1.78921
PLEC	0.412576	-0.262312
CDKN2A	0.409209	-1.0628
GPATCH4	0.40756	-0.227597
RRP8	0.406016	-0.583417
ACTL6A	0.405001	0.397826
DDX46	0.393762	0.820921
ARL6IP4	0.392093	-0.276177
UTP14A	0.38311	0.225759
BAZ1A	0.382244	0.490112
DDX60L	0.380931	-0.209225
RRP15	0.376488	-0.210074
DPYSL2	0.3706	-1.05455
TOP2A	0.367911	0.0657572
PNO1	0.348419	-0.241935
RRP1B	0.348366	-0.179032
SRSF10	0.344667	1.06398
EIF3H	0.344218	0.619338
HECTD3	0.343189	0.366486
LUC7L3	0.341217	0.116972
PRPF19	0.341071	-0.0971771
CIR1	0.33609	0.744653
BAZ2B	0.335108	0.228143
PRPF8	0.334242	0.318719
BCAS2	0.332676	-0.580746
ATRX	0.331917	0.502857
RPP40	0.330183	1.15958
TUBA1B;TUBA4A	0.325147	-0.0841852
COL6A1	0.317335	-0.939675
TTF1	0.310025	0.900163
TRIP12	0.309027	0.265801
ABCF2	0.308997	0.23727
ACOT9	0.308878	0.549774
RIOK2	0.305868	0.251522
SRSF11	0.301911	-0.208913
RUVBL2	0.301851	0.321707
RSF1	0.290972	-0.513369
SSB	0.290162	0.746033
ASCC1	0.286254	-1.28107
SURF6	0.284897	0.254186
PHAX	0.283689	0.919724
ZMYND8	0.282269	0.864365
CCDC86	0.275913	-0.584683
EEF1A1;EEF1A1P5	0.275592	0.10718
RPF2	0.273213	-0.174006
CHD3	0.272989	-0.174921
NPM3	0.272953	0.122978
STRBP	0.270544	0.857828
FAM120A	0.264102	0.438079
PES1	0.257643	-0.270334
KAT7	0.250358	-0.215606
REXO4	0.249601	-0.154598
PWP1	0.247778	0.190403
HMG20A	0.245203	0.244078
MOV10	0.243574	0.173924
JADE3	0.242558	-0.649785
BMS1	0.24224	-0.332949
UTP23	0.24213	-0.333293
STRAP	0.241189	0.748675
ZNF326	0.239759	-0.342351
MBD2	0.238754	0.0867339
IFRD1	0.238116	-0.281981
PPIH	0.236765	1.02589
RUVBL1	0.235775	0.260584
ZNF668	0.232601	0.436817
GLYR1	0.229852	-0.188771
PARN	0.22754	0.374705
RALY	0.225111	-0.192472
FBL	0.223759	-0.176838
CDK2AP1	0.223358	-0.154893
PWWP2A	0.22152	-0.284739
POLR2H	0.220936	-0.339118
HIST1H4A	0.219641	0.145486
	0.216525	0.139379
TRIP4	0.216248	0.526995
CENPV	0.215422	-0.902155
TUFM	0.210729	0.273964
DNAJA1	0.209136	0.194793
CDK11B;CDK11A	0.198888	-0.318502
NACA	0.191813	1.35774
C18orf21	0.186731	0.421491
MEPCE	0.179726	-0.252133
TRMT112	0.175672	-0.0724279
DKC1	0.175255	0.0727243
BCCIP	0.168018	0.487485
CEBPZ	0.159735	0.0379271
RRS1	0.158585	-0.0907517
RRP7A	0.156331	-0.116877
SNRPN;SNRPB	0.156169	-0.562212
DNAJA2	0.155968	-0.396799
CHERP	0.155934	0.450365
RPL10	0.153962	0.132316
H2AFX	0.152477	-0.467216
FAM207A	0.150298	-0.0860535
DHX37	0.150256	-0.208329
P4HA1	0.150114	0.138556
TMA16	0.15001	-0.72372
GAR1	0.146522	-0.133732
RSBN1L	0.146173	-0.237031
POLR2A	0.146169	-0.933482
HNRNPA1;HNRNPA1L2	0.142894	-0.0503498
RRBP1	0.139037	-0.312309
NOC3L	0.138119	-0.439204
GPC6	0.133875	-0.22137
DDX18	0.13346	0.133749
NOC2L	0.132107	0.213945
RBM14	0.1303	-0.0694486
LMNB1	0.129823	-0.112207
ACACB	0.129615	-0.612062
HNRNPH3	0.124148	-0.235594
SRSF7	0.121162	0.119795
RFC1	0.120031	0.171297
SND1	0.119982	0.0919613
KRR1	0.119905	-0.0331331
SF3B2	0.117582	0.232999
RBBP4	0.116928	-0.203707
ECH1	0.11377	0.148345
MTA1	0.110002	-0.0329579
C9orf114	0.106631	0.115741
SF3B3	0.102185	0.168094
HSPA9	0.0970623	-0.0435568
SNRPB2	0.0963976	-0.146953
PCBP2;PCBP3	0.0956087	0.0414018
ACTB;ACTG1;ACTA1;ACTC1;ACTG2;ACTA2	0.0925604	-0.0577918
ILF3	0.0925525	-0.0410267
SCAF4	0.0918371	-0.279247
POLR2B	0.0904625	-0.1684
HNRNPH2	0.0890515	-0.20386
SREK1	0.0872074	0.174553
HNRNPAB	0.0871013	-0.103467
RBM39	0.0854899	0.121978
KPNA6	0.0839213	0.0299634
DDX24	0.0832709	-0.0505658
RFC4	0.0829725	0.0681528
DDX54	0.0786582	-0.0561
PUF60	0.0738615	-0.0102841
SRP14	0.0705402	-0.100383
PRPF4	0.0700008	0.161179
IFRD2	0.0653823	-0.0477725
C19orf53	0.0645844	0.223032
RBBP6	0.0631251	0.181308
CCDC137	0.0613042	0.0816421
CCDC59	0.060968	-0.390483
HNRNPM	0.0609138	0.0260162
SSFA2	0.0580021	0.0506624
AATF	0.0550874	0.020307
ATXN2L	0.0549069	-0.100428
DDX50	0.0546068	0.0286678
BIRC5	0.0537114	-0.0680419
RPP14	0.0517963	-0.0478607
SRSF6	0.0514251	0.101296
SNRPD2	0.0507821	-0.0221086
DDX55	0.0457753	-0.0569244
MFAP1	0.04434	-0.0781122
SRSF3	0.0386191	-0.0243794
CACTIN	0.0370735	0.147078
PPP1CC;PPP1CA;PPP1CB	0.0341681	-0.0366903
LARP4	0.0341287	0.0240701
EIF3C;EIF3CL	0.0301539	0.0908217
LMNA	0.0267724	-0.0370012
STAU1;STAU2	0.0252274	-0.147354
ZNF687	0.0244827	0.046852
ELAVL1	0.0236521	0.0713042
SPATS2L	0.0176913	0.020542
BUD13	0.0156755	-0.0423498
DDX52	0.0151035	0.0244681
RBM10	0.0140169	-0.0377414
NUMA1	0.0140065	-0.0453797
EFTUD2	0.00738328	-0.00951013
CHD4	0.00529026	-0.00284782
POP1	0.00331642	0.00448357
