## Supplementary material for "Quinone reductase 2 *reads* H3 serotonylation to support human cortical neuron development": Data S3

### Sheet: NQO2 orthologs
Data S3. NQO2 orthologous protein sequences used for comparative conservation analysis
Common name	Species (Latin binomial)	NQO2 protein sequence (aa)
Lamprey	Petromyzon marinus	MSGAGKRALIVFAHQEPLRSFNGALKEAAVQALSKQGCQVEVSDLYASTFNPVATRADIVGDLKGTECFRYGEESAAAWEKGTLSQDIVNEQKKVQDADLVIFQFPLYWFSMPAIMKGWMDRVLTRGFAYGFPQFYEGGPFTKKKALISITTGGMESMYGPTGVNGDINVILWPMQQGMLHFCGFQVLAPQISWSPSFMPEEGRKGLVAMWEQRLASVWQEKTLKFAPLELFDPKKGFVLNDDTVKNLSTKPQGLTVGQHAGKPLPPNNQTKANDASAE
Coelacanth	Latimeria chalumnae	MAGKKVLIVYAHQEPKSFNGSLKNLADEVLSKQGCSVTISDLYAMDFKPAATRSDIIGELYNPDHFNYRVECFEAYKKGRLAKDVLEEQKKVLDANLVIFQFPVYWFSMPAIMKGWIDRVFIQGFSYGIPGFYDEGFLKDKKALLSLTTGGDEGMYLPTGANGDIKYLLWSMQHGMMHFCGFQVLAPNVCYGMDNVTEEKRKEMLDAWAHRLQKIWEEKPINCQPSGYFR
Anole	Anolis carolinensis	MAGKKALIVYAHQEPKSMNGSYKAVAVEELSKQGCSVTVSDLYEMQFEPRSTRKDIIGELYNPEQLNYGVEAFEAYKNGCLSEDLKEEHRKVIEAELVIFQFPLYWYSMPAILKGWMDRVLVQGFAFNIPKGSGSGLLKNKKALLSFTTGGNQAMYTKEGISGDISYVLWPMQFGILQFCGFDVLAPQICFAPEYAPLEERRQMLTSWEKRLKTIWEEKPIPCILE
Chicken	Gallus gallus	MAGKKVLIVYAHQEPNSFNGSLKTVAVEELSKQGCSVTVSDLYAMQFEPRATRNDIVGCLHNSEEFHYAVEMMEAYKRGCLSNDLTEEQKKVQEADLLIFQFPLYWFSMPAIMKGWMDRVLVQGFAHDYPNCYDSGLLKNKLAMFSFTTGGSEEMYTKESVNGDIRYILWPMQHGIMHFCGVKVLEPHICFAPEYVSEEKRKEMLFAWAQRLKTLWKEEPINCSHEWYFK
Platypus	Ornithorhynchus anatinus	MAGKNVLIVYAHQEPKSLNGSLKDIAVTVLSKQGCRVTVSDLYAMEFEPRATRKDISGPLSNPESFNYGMEMHEAYRTGRLASDVVEEQKKVQEADLVIFQFPLYWFSVPAIMKGWMDRVLAQGFAFEFPKCYDTGFLKNKSALLSFTTGGDTENFSKAGASGDFRYLLWPLQHGVMHFCGFKVLAPQISFAPETESEERRREMLSSWARRLETIWEEKPINCTPPWYFD
Opossum	Monodelphis domestica	MAGKRVLIVYAHQMPTSMNGSLKDAAVTELSNQGCQVTVSDLYSMNFEPRATRQDFLGASSNSEFFNYAEEAHEAYKKGCLSKDVVEEQKKVQEADLVIFQFPMYWLSVPAILKGWLDRVLCKGFAFDIPGYFDKGFLKDKSALLSFTTGGTAEKYFQKELRGDIKYILWPLQHGVLHFCGFQILRPQINFAPEHASESKRKEMVASWARRLETIWDEKPINCTSSWYFEK
Elephant	Elephas maximus	MAGKKVLIVYAHQEPTSLNGSLKKVAEDELSRQGCTVTVSDLYSMNFEPRATRKDITGACSNPEFFSYGVEAYEAYKKRSLARDIIDEQKKVQEADLVIFQFPLYWFSVPAILKGWMDRVLCQGFAFDIPGFYDSGFLKGKLGLLSLTTGSTAEMYTKAGVSGDFRYFLWPLQHGTLHFCGFKVLAPQISFAPEYASEEERKGMVASWAQRLKTIWTEEPINCTPPWYFGQ
Dog	Canis lupus familiaris	MAGKKVLIVYAHQEPKSFNGSLKKVAVDELSRQGCAITVSDLYAMDFEPRATRKDVIGALSNPELFNYGMEAYEAFKKRSLASDITDEQKKVQEADLVIFQFPLYWFSMPAILKGWMDRVLCQGFAFDIPGFYDSGFLKDKLALVSLTTGGTAEMYSRSGVSGDFRYFLWPLQHGALHFCGFKVLAPQISFAPEIASEEERKAMVTSWAQRLRTIWEEEPIDCSPPWYFGQ
Mouse	Mus musculus	MAGKKVLIVYAHQEPKSFNGSLKKVAVEELSKQGCTVTVSDLYSMNFEPRATRNDITGAPSNPDVFSYGIETHEAYKKKALTSDIFEEQRKVQEADLVIFQFPLYWFSVPAILKGWMDRVLCRGFAFDIPGFYDSGFLKGKLALLSLTTGGTAEMYTKDGVSGDFRYFLWPLQHGTLHFCGFKVLAPQISFGLDVSSEEERKVMLASWAQRLKSIWKEEPIHCTPPWYFQE
Rat	Rattus norvegicus	MAGKKVLLVYAHQEPKSFNGSMKQVAVEELSKQGCTVTVSDLYTMNFEPRATRNDVTGALSNPEVFKYGIEAYEAYKKKALTSDILEEQRKVQEADLVIFQFPLYWFSVPAILKGWMDRVLCQGFAFDVPGFYDSGFLKDKLALLSFTTGGTAEMYTKAGVNGDFRYFLWPLQHGTLHFCGFKVLAPQISFGPEVSSEEQRKVMLASWVQRLKSIWKEEPIHCTPSWYFQG
Lemur	Microcebus murinus	MAGKKVLIVYAHQEPRSFNGTLKNVAVDELRRQGCVVAVSDLYAMDFEPRATRNDITGALSNPELFNYGVEVYEAYKKRSLASDITEEQKKVQEADLVIFQFPLYWFSVPAVLKGWMDRVLCQGFAFDIPEFYDAGFLKDKLALLSLTTGGTAEMYSKAGVSGDFRYFLWPLQHGALHFCGFKVLAAQISFAPEIASEEERKGMVAAWAQRLKTIWKEEPISCTPPWYFGQ
Marmoset	Callithrix jacchus	MAGKKVLIVYAHQEPRSFNGSLKNVTVDELSRQGCTVTVSDLYAMNFEPRATRKDITGALSNPEVFSYGVEMYEAYKKRSLPGDITDEQKKVQEADLVIFQFPLYWFSVPAILKGWMDRVLCQGFAFDIPGFYDSGLLQGKLALLSVTTGGTAEMYTKTGISGDFRYFLWPLQHGTLHFCGFKVLAPQINFAPEIASEEERKGMVAAWAQRLQTIWKEEPIPCRVPWYFGQ
Macaque	Macaca fascicularis	MAGKKVLIVYAHEEPRSFNGSLKNVAVDELSRQGCTVTVSDLYAMNFEPRATRKDITAALSNPEVFNYGVETYEAYKQKSLASDITDEQKKVGEADLVIFQFPLYWFSVPAILKGWMDRVLCRGFAFDIPGFYDSGLLQGKLALLSVTTGGTAEMYTKMGVNGDFRYFLWPLQHGTLHFCGFKVLAPQINFAPEIASEEERKEMVAAWSQRLQTIWKEEPIPCTAPWYFGQ
Snub-nosed	Rhinopithecus roxellana	MAGKKVLIVYAHEEPRSFNGSLKNVAVDELSRQGCTVTVSDLYAMNFEPRATRKDITAALSNPEVFNYGMETYKAYKQRSLAGDITDEQKKVREADLVIFQFPLYWFSVPAILKGWMDRVLCRGFAFDVPGFYDSGLLQGKLALLSVTTGGTAEMYMKTGVNGDFRYFLWPLQHGTLHFCGFKVLAPQISFAPEIASEEERKEMVAAWSQRLQTIWKEEPIPCTAHWYFGQ
Chimp	Pan troglodytes	MAGKKVLIVYAHQEPRSFNGSLKNVAVDELSRQGCTVTVSDLYAMNFEPRATDKDITGTLSNPEVFNYGVETHEAYKQRSLASDITDEQKKVREADLVIFQFPLYWFSVPAILKGWMDRVLCQGFAFDIPGFYDSGLLQGKLALLSVTTGGTAEMYTKTGVNGDSRYFLWPLQHGTLHFCGFKVLAPQISFAPEIASEEERKGMVAAWSQRLQTIWKEEPIPCTTHWHFGQ
Human	Homo sapiens	MAGKKVLIVYAHQEPKSFNGSLKNVAVDELSRQGCTVTVSDLYAMNLEPRATDKDITGTLSNPEVFNYGVETHEAYKQRSLASDITDEQKKVREADLVIFQFPLYWFSVPAILKGWMDRVLCQGFAFDIPGFYDSGLLQGKLALLSVTTGGTAEMYTKTGVNGDSRYFLWPLQHGTLHFCGFKVLAPQISFAPEIASEEERKGMVAAWSQRLQTIWKEEPIPCTAHWHFGQ
