## Supplementary material for "Quinone reductase 2 *reads* H3 serotonylation to support human cortical neuron development": Data S12

### Sheet: Data S12
Data S12 Cell-type enrichment of genes gaining both H3K4me3Q5ser and expression across fetal cortical development
Cell type / term	Overlap	Fold enrich.	Adj. P
Microglial Cell, Embryonic Prefrontal Cortex (Human)	140/476	2.43	1.4 × 10⁻³⁷
Astrocyte, Brain (Human)	53/204	2.15	2.5 × 10⁻¹²
Microglial Cell, Brain (Human)	72/360	1.65	5.3 × 10⁻¹¹
Astrocyte, Embryonic Prefrontal Cortex (Human)	67/343	1.61	4.1 × 10⁻⁸
Macrophage, Brain (Human)	24/94	2.11	1.8 × 10⁻⁷
Neuron, Brain (Human)	27/172	1.3	3.4 × 10⁻²
Overlap = concordant-set genes in the term / term size within the 11,164-gene background. Fold enrichment = (set genes in term / 1,351) ÷ (term size / 11,164). CellMarker 2024 via Enrichr; Benjamini–Hochberg-adjusted p.
