## Supplementary material for "Quinone reductase 2 *reads* H3 serotonylation to support human cortical neuron development": Data S13

### Sheet:  Data S13
GO_Biological_Process_2025_tabl
Term	Adjusted P-value	Odds Ratio	Genes
Chemical Synaptic Transmission (GO:0007268)	8.19675e-07	3.52975	APP;CHRM3;NRXN1;SLC1A1;GRIK3;SLC1A2;CACNA1A;GRIK1;HTR2A;CACNA1E;GRIN2A;GRM7;MPZ;DLGAP1;KIF1B;SLC17A8;NPTX2;DLGAP2;GABRA2;SYT5;UNC13A;DTNA;KCND3;HTR1B;OPRK1;SYT9;GABRG3;SYN2;GABRG1;HCRTR1;SLC6A5;CACNB1;RIT2;RIMBP2;APBA1;AMPH;APBA2;CNIH3;CBLN2;KCNK3
Nervous System Development (GO:0007399)	1.64864e-05	2.52407	ROBO2;CNTFR;CHRM3;APP;NRSN1;USP33;GRIK1;ROBO1;CYP26B1;DPYSL5;TRIM3;ADORA1;TNR;EPHB2;SOX6;SH3GL2;CHST8;RBFOX1;RBFOX2;NOG;NRG1;NAV1;PAX5;PROX1;GFRA2;DNM3;BCAN;NR5A2;ADGRB2;NAV3;IGSF8;NRXN1;KALRN;NPAS2;DHX30;NHLH2;NHLH1;PLXNA2;ST8SIA4;PLXNA1;BPNT1;RXRG;PRNP;BDNF;LIMK1;FBXL17;LSAMP;DCLK1;PTPRD;NELL1;NFASC;CSPG5;APBA1;ERCC6;APBA2
Axon Guidance (GO:0007411)	4.06707e-05	3.96859	ROBO2;NRP1;EPHA10;SEMA3C;USP33;NRXN1;PTPRM;SEMA3E;KALRN;ALCAM;DPYSL5;TNR;EPHB2;SEMA6C;EPHA7;EPHA8;BDNF;DCC;UNC5C;NELL2;EFNA3;GAP43;NFASC;NFIB;CNTN2;EPHA3
Anterograde Trans-Synaptic Signaling (GO:0098916)	4.94962e-05	3.49027	APP;CHRM3;NRXN1;SLC1A1;SLC1A2;CACNA1A;GRIK1;HTR2A;CACNA1E;GRIN2A;GRM7;MPZ;DLGAP1;NPTX2;SYT5;DTNA;KCND3;HTR1B;OPRK1;SYT9;SYN2;HCRTR1;CACNB1;SLC6A5;RIT2;AMPH;APBA1;APBA2;KCNK3
Axonogenesis (GO:0007409)	4.94962e-05	3.3999	ROBO2;APP;NRP1;BRSK2;EPHA10;SEMA3C;PLPPR4;USP33;NRXN1;SEMA3E;C9ORF72;KALRN;DPYSL5;TNR;CTNNA2;EPHB2;SEMA6C;EPHA7;EPHA8;BDNF;DCC;UNC5C;ANK3;ISL1;DCLK1;EFNA3;NFASC;CNTN2;B4GALT6;EPHA3
Neuron Projection Guidance (GO:0097485)	0.000350859	3.83411	ROBO2;SEMA6C;NRP1;EPHA7;EPHA10;SEMA3C;EPHA8;BDNF;DCC;USP33;NRXN1;UNC5C;SEMA3E;KALRN;EFNA3;NFASC;DPYSL5;TNR;PLXNA1;CNTN2;EPHB2;EPHA3
Synapse Organization (GO:0050808)	0.00036739	3.64557	APP;PTPRS;BDNF;NRXN1;C5AR1;SEMA3E;ANK3;SYN3;DKK1;SYN2;PTPRD;DNM3;LRFN5;PPFIBP1;CDH10;PLXNA2;PLXNA1;CNTN2;APBB2;LRRC4C;PPFIA4;CORIN;CBLN2
Inorganic Cation Transmembrane Transport (GO:0098662)	0.000827178	2.56133	KCNC1;KCNC2;KCNA2;KCNA3;CACNA1A;CACNA1C;SLC30A10;SLC6A20;SLC4A4;LRRC55;GRIN2A;KCNT2;NNT;ATP6V1H;KCNN3;CACNA1S;KCNF1;SLC6A17;KCND3;SLC6A15;KCNH8;ATP2B4;SLC6A11;SLC39A13;ATP1B1;SLC9B1;SLC6A5;CACNB1;KCNS1;P2RX3;SLC9A8;KCNMA1;KCNQ5;KCNK2;KCNK3;HCN1
Monoatomic Cation Transmembrane Transport (GO:0098655)	0.00153391	2.50639	KCNC1;KCNC2;KCNA2;KCNA3;CACNA1A;CACNA1C;SLC30A10;SLC6A20;SLC4A4;LRRC55;GRIN2A;KCNT2;NNT;ATP6V1H;KCNN3;CACNA1S;KCNF1;SLC6A17;KCND3;SLC6A15;KCNH8;ATP2B4;SLC6A11;SLC39A13;ATP1B1;SLC6A5;CACNB1;KCNS1;P2RX3;SLC9A8;KCNMA1;KCNQ5;KCNK2;KCNK3;HCN1
Regulation of Calcium Ion Transmembrane Transport (GO:1903169)	0.00174742	9.0057	CACNB1;APP;PRNP;CAMK2D;CACNA2D1;PDE4D;NOS1AP;PDE4B;ANK2
Potassium Ion Transmembrane Transport (GO:0071805)	0.00340297	3.35573	KCNF1;KCNJ6;KCNC1;KCNC2;KCND3;KCNJ9;KCNH8;KCNA2;KCNA3;ATP1B1;LRRC55;KCNT2;KCNS1;SLC9A8;KCNMA1;KCNQ5;KCNN3;KCNK2;KCNK3;HCN1
Neuron Projection Development (GO:0031175)	0.00381488	2.77006	PTPRT;APP;NRXN1;STMN2;BICDL1;PTPRM;FRY;PTPRG;CAMSAP2;GRM7;EPB41L3;MICALL1;PLXNA1;NCDN;EPHB2;SH3GL2;SLC25A46;EPHA8;BDNF;NMNAT2;UHMK1;GPRIN3;ERCC6;ZNF335;PPP1R12B;GAS7
Reg of Calcium Ion Transmembrane Transport via High Voltage-Gated Calcium Channel (GO:1902514)	0.00468943	16.2575	CACNB1;CAMK2D;CACNA2D1;PDE4D;NOS1AP;PDE4B
Modulation of Chemical Synaptic Transmission (GO:0050804)	0.00471894	3.47348	APP;UNC13A;MCTP1;BDNF;PLPPR4;TPRG1L;GRIK3;CACNA1A;GRIK1;SYN3;RIMS1;GRM7;DLGAP1;LRRC4C;DLGAP3;DLGAP2;KCNK2;DLGAP4
Synaptic Vesicle Exocytosis (GO:0016079)	0.00841232	5.76274	RPH3A;SYT5;SNAP47;RIMS1;SYT4;PCLO;RIMS3;SYT2;UNC13A;SYT13
Phosphorylation (GO:0016310)	0.00878441	2.31064	ALK;CAMK2B;RNASEL;BRSK2;CAMK2D;MAST2;KALRN;MAPK8;MKNK1;AKT3;FPGT-TNNI3K;EPHB2;PRKACB;MAPK4;JAK1;MARK1;CDK17;PLK3;EPHA7;PRKCB;PRKCE;NEK7;LIMK1;CDC42BPA;DCLK1;HIPK3;MAPK10;TBCK;CAMK4;RARA;NEK10;CAMK1
Cell-Cell Adhesion via Plasma-Membrane Adhesion Molecules (GO:0098742)	0.00887797	2.82471	PTPRT;ROBO2;CRB1;CADM3;PTPRS;CADM2;NRXN1;PTPRM;CELSR2;CDH8;ROBO1;PTPRD;IGSF21;LRFN5;ALCAM;CDH20;MPZ;CDH10;CDH12;CNTN2;LRRC4C;CDH18
Potassium Ion Transport (GO:0006813)	0.0112113	3.15314	KCNF1;KCNJ6;KCNC1;KCNC2;KCND3;KCNH8;KCNA2;KCNA3;LRRC55;KCNT2;KCNS1;SLC9A8;KCNMA1;KCNQ5;KCNN3;KCNK2;KCNK3;HCN1
Positive Regulation of Dendrite Extension (GO:1903861)	0.0131403	11.3784	RNF157;SYT4;RIMS1;SYT2;UNC13A;SYT17
Tachykinin Receptor Signaling Pathway (GO:0007217)	0.0132659	37.8684	TACR2;TACR3;TACR1;TAC1
Calcium-Dependent Activation of Synaptic Vesicle Fusion (GO:0099502)	0.015667	15.7909	RPH3A;SYT5;SYT4;SYT2;SYT13
Positive Regulation of Synaptic Vesicle Fusion to Presynaptic Active Zone Membrane (GO:0031632)	0.015667	15.7909	RPH3A;SYT5;SYT4;SYT2;SYT13
Regulation of Dendrite Extension (GO:1903859)	0.0160628	10.3435	RNF157;SYT4;RIMS1;SYT2;UNC13A;SYT17
Regulation of Regulated Secretory Pathway (GO:1903305)	0.0171812	6.32933	SYT5;RIMS1;SYT4;RIMS3;SYT2;SYT13;SYT9;SYT17
Neuron Development (GO:0048666)	0.0171812	2.74854	ALK;PTPRT;APP;ATP8A2;EPHA8;NRXN1;STMN2;BICDL1;PTPRM;FRY;PBX1;UHMK1;PTPRG;GPRIN3;MICALL1;NCDN;ERCC6;INSM1;B4GALT6;SH3GL2
Protein Phosphorylation (GO:0006468)	0.0171812	2.05245	ALK;CAMK2B;RNASEL;BRSK2;CAMK2D;MAST2;KALRN;EGFR;MAPK8;MKNK1;AKT3;ABL2;FPGT-TNNI3K;EPHB2;JAK2;PRKACB;MAPK4;JAK1;MARK1;CDK17;PLK3;PRKCB;PRKCE;NEK7;LIMK1;CDC42BPA;DCLK1;HIPK3;UHMK1;MAPK10;TBCK;CAMK4;RARA;NEK10;CAMK1;EPHA3
Regulation of Neuron Projection Development (GO:0010975)	0.0241127	2.58848	CAMK2B;BRSK2;PTPRS;CAMK1D;BDNF;DCC;STMN2;RTN4RL2;CAMSAP2;RIT2;FUT9;LRRC7;TNR;ABL2;KIF21A;CTNNA2;CAMK1;LRRC4C;EPHA3;MARK1;NDEL1
Axon Development (GO:0061564)	0.0321159	3.10654	APP;BRSK2;DCC;PLPPR4;RTN4RL2;ANK3;NREP;NMNAT2;ISL1;CAMSAP2;GAP43;GRM7;CTNNA2;EPHB2;SLC25A46
Central Nervous System Development (GO:0007417)	0.0325762	2.14482	ROBO2;APP;GRIK1;NPAS2;DHX30;NHLH2;GRIN2A;BRINP2;CYP26B1;NHLH1;SOX6;BRINP3;GPR158;SH3GL2;SCYL2;CHST8;EOMES;EPHA7;CA10;SLC6A17;NRG1;PROX1;DCLK1;PBX1;BCAN;NFASC;AIM2;NFIB;ZNF335
Protein Modification Process (GO:0036211)	0.0442377	1.77405	PTPRT;CAMK2B;CHRM3;RNASEL;BRSK2;PTPRR;CAMK2D;ST6GALNAC2;PTPRS;MAST2;PTPRM;KALRN;DUSP12;PPP2CB;MAPK8;FUT9;MKNK1;AKT3;ST8SIA4;ABL2;FPGT-TNNI3K;JAK2;LARGE1;PRKACB;MAPK4;JAK1;MARK1;CDK17;PLK3;PRKCB;PRKCE;NEK7;LIMK1;CDC42BPA;JMJD7;HIPK3;DCLK1;CTTNBP2NL;MAPK10;TPST1;TBCK;CAMK4;RARA;NEK10;FBXL2;CAMK1
Regulation of Calcium Ion-Dependent Exocytosis (GO:0017158)	0.0455267	6.03623	RPH3A;SYT5;SYT4;SYT2;SYT13;SYT9;SYT17
Regulation of Trans-Synaptic Signaling (GO:0099177)	0.0455267	4.49834	BDNF;GRIK3;CACNA1A;GRIK1;DLGAP1;DLGAP3;LRRC4C;DLGAP2;DLGAP4
Regulation of Cell Communication (GO:0010646)	0.0498695	3.66899	RYR2;CAMK2D;CCKAR;IGFBPL1;HPCA;KCNIP4;ANK2;GLRX2;ZMYND11;YWHAG;HCN1
