## Supplementary material for "Quinone reductase 2 *reads* H3 serotonylation to support human cortical neuron development": Data S16

### Sheet: Data S16
gene_id
LRRC61
ZBED6CL
CH17-408M7.1
MYH3
MYL1
MYLPF
ACTC1
TNNC1
GSTA1
ZNF596
H19
ZNF717
RP11-10N23.4
ADRB1
ACTR3C
ENO3
TNNI1
ACKR3
CD44
GRIN1
GUCA1A
SPP1
MYH7
COL1A2
CCDC8
PPP1R14A
KIT
RBFOX1
SMOC1
LINC00682
SHOX2
TMEM176B
AC114877.3
LTBP1
NEB
HRC
IGFBP5
STRA6
TOX2
PDLIM4
HOXA1
DLK1
SLC16A3
CXCR4
ILDR2
RYR1
HOXD-AS2
LGALS1
FBLN5
TUBA1C
ESPN
SPARCL1
TBX3
FGFRL1
NR5A2
FLNC
ERBB4
FN1
EFEMP2
PAX5
TLE2
TMSB15A
DRGX
KCNK2
BOK
HRK
LMO4
BNC1
NES
NTNG1
NFIB
IL17RA
TEX26
STAT6
FGF17
C3orf80
PVALB
ANOS1
PRSS12
LRRC3B
LMO3
HHIP
SOX1
MKX
SPAG17
DDN
LMNTD2
HSPB8
RTKN
HMX1
CPT1A
CECR1
H1F0
C1QL1
FABP3
NKX6-2
BCL11B
DLGAP2
SYDE1
BCL11A
AGT
TH
CDKN2B
PIEZO2
NRXN3
CTC-523E23.1
MELTF
P2RX3
CACNA2D3
MMRN2
NRP2
RP11-449J21.5
CD163L1
MEIS2
GRIK4
SLIT3
NEFH
AHNAK
SVEP1
PCDHGB7
KCNIP1
RP11-849I19.1
SLC24A4
PLCE1
SOX2
FAM184B
ASAP1
ZFHX3
TPPP3
TGFBI
TLX2
KCNN3
ALPK3
NOL3
VSTM2B
AC005330.2
NFIC
ZNF562
PDLIM2
RXRA
PYROXD2
UCP2
NKX6-1
FXYD5
TRIM25
ACSM4
GPRASP1
RP4-751H13.7
SOX11
FSTL4
ZNF300
MSN
SALL3
RP11-247C2.2
ITGB8
B2M
SORBS1
KCNN2
S100A6
TP53I3
PCDH9
RTL1
RPH3A
NT5DC2
CTD-2001J20.1
KLF8
SPARC
TDRD3
DQX1
CD4
SPATA13
ADAMTS7
PRPH
ADD3-AS1
GABRG1
JUN
LINC01106
HS3ST5
RAMP1
OPRD1
UNC5A
GCK
CSRP1
MAB21L2
ISLR2
PGF
NOV
LNX2
TMEFF2
SPON1
SPOCK3
SAT1
QTRT2
LMCD1
MYCN
SUSD2
BAHCC1
LDLRAD4
TSPEAR-AS1
FPGT
DACH1
RP11-566K19.6
YBX2
ARHGAP23
TANC1
PTPRK
LRRN1
TSPEAR-AS2
FAM19A5
CTNNA1
CSMD2
APOE
TMEM163
ZNF536
GCNT2
MCAM
FGF13
MYO7A
SLC5A7
AGPAT2
SEMA3C
HENMT1
STOM
TGFA
CRABP1
ITPRIP
NRG2
NHLRC4
ASS1
LIX1
USP3
KCNK10
IQCB1
MIR4500HG
JAKMIP3
MDK
CACNA1C
GSE1
INF2
TMEM200C
HTR2C
FAT4
MXRA5
ELAVL4
GARNL3
WWC2
CTD-2162K18.4
SYNM
DYRK4
ADCY1
PCDH7
KLF12
EZH2
SAMD9
UACA
PTGER4
GUCY1A3
TMEM179
LRFN5
BTNL9
LINC00957
PLD6
CNN1
CCND2
PTPRB
PXMP2
RP11-679B19.1
FAR2
IRF9
SSBP3
SH3GL3
EBF4
SLITRK3
HSPB1
RFPL1
MCM7
SLC44A5
AC091878.1
POLE
MAP7
PRKCE
TMEM229B
ZMIZ1
FAM110B
LINC01123
SORCS2
LAMB2
PTH1R
THRA
PTPRR
FAM49B
CACNA1B
TMEM196
MT-CYB
CFDP1
ARHGAP18
DRAXIN
CSMD1
NKAIN2
STX2
MYL5
YBX3
FAM161A
XXYLT1
SORBS2
CTIF
HN1L
CTD-3113P16.11
GPR12
CRYL1
TMEM44
HTR3A
KIF26B
SF3B1
TBCD
HIVEP2
ELAVL2
FUCA2
C11orf95
SSTR1
FNDC3B
ZNF423
PABPC1L
CBFA2T3
NETO2
SYNE2
NPIPA1
TGFB3
MAP4K4
UNKL
DDHD2
BEND5
CPEB1
WDR41
PXMP4
DHRS4-AS1
VAV2
DOCK4
PCNT
KBTBD11
PLXNB2
SLITRK1
FAM13B
LRRC55
FYN
RNF180
ECEL1
GNA13
NCK2
PAQR8
SERPINH1
EYA1
HNRNPA2B1
CNTN2
BHLHE40
PPP2R2C
MBNL2
PLXNA4
PCDHGB4
FRMD4B
SNCA
BCOR
FAM49A
GPR158
RNF216
CPNE9
MRC2
DNAJA4
CILP2
RIMBP2
RBM19
EPHA3
ST3GAL3
ZNF737
RALGDS
PRKCA
ADGRB1
GRAMD1B
KCNA1
GSTM2
TUBA4A
CISD3
CXorf57
USP6NL
KRT8
PLEC
EBF1
ZNF436
RP11-774O3.3
KSR2
AC240274.1
TMEM255A
KIF3B
TGFB1
SYT11
TCEAL7
CDK5RAP3
SHISA9
TTL
ZMYND8
OTUD7A
SMC3
CTNNA2
FAM155A
METTL9
SDC1
ITPK1
LNPEP
HLA-B
SH2D3C
NCAM1
ATAT1
PBX3
CADM1
IGF2BP2
STAG1
RAPGEF6
HDAC4
PSD
PRRT2
FHOD3
CACNG8
NLN
ZNF428
PPP1R14C
LOXL1
HNRNPA1
BCAM
MGAT4B
EHMT1
PLEKHG1
SYN2
BRSK2
VASH2
TENM2
POU4F1
KIAA0930
ANXA2
SYNPO
VAV3
DAB1
SRSF7
ARHGAP39
ZC3H4
USP16
SMARCC1
PBX1
DGKZ
WNT4
NOL4L
MYT1
TAPBP
NTRK2
2026-09-06
KLHL1
TSPAN14
BNC2
SYT17
GNAZ
GABBR2
RPS6KA2
SFSWAP
PHACTR4
CLIC4
NCS1
NHSL2
VHL
ABLIM3
CREG2
STMN4
NUAK1
AL034550.1
CDC7
PDCD11
SPTAN1
NUP93
IQCE
FNIP2
ASAP2
PCDH17
MT-ATP6
RAB11FIP3
WIZ
FUS
PLCXD2
C14orf132
RBFOX3
SLC12A5
KIF3A
WTIP
TNFRSF21
AMER1
SEPHS1
EPHB2
HADHA
ABCC1
AGTPBP1
ARL10
MORC2
SMARCA4
ANKRD13B
MEX3D
RND3
DPYSL5
SRD5A1
FNDC10
MEX3A
MEST
DROSHA
LIFR
SMAD9
GNA12
CBX1
CARMIL3
STOX2
CERS6
ICK
UBE2QL1
DYNLT3
UBTD2
LSM11
GREB1L
LHFPL2
TBC1D30
ZCCHC14
VAMP1
MIR568
CHD5
SRGAP3
SRCIN1
ADGRL3
ADGRG2
GPRIN1
RAPGEF1
SNCG
RAI1
KALRN
GAREM2
TACC2
CDH8
CYTH2
UPF3A
FNBP1L
VANGL2
HNRNPA3
RP3-403A15.5
DGCR2
PARM1
RAF1
TBC1D14
CHD2
PIP5K1C
SMS
APBA1
ACTL6B
NUDT3
DYNC1I1
TRIM67
KIAA1644
PCSK2
KIF5C
HSPA1B
RNF157
APC2
CAMSAP1
ATN1
SH3BP5
AGAP3
CH17-32G2.1
TMX4
SCD5
SPOCK2
GNB1
ELAVL3
ARHGAP33
LSM14B
EIF4G2
FAM102B
SPIN1
ABLIM1
ENO2
SLITRK5
ARNT2
TUBB4A
RET
VIM
DKK3
SOBP
ADAR
MTMR4
MIAT
HSP90AB1
RBFOX2
EMC1
KCTD12
EPB41
SARS
SH3BGRL3
BCR
NISCH
CD200
PIP4K2B
KIAA0895L
FGFR1
SOX4
B4GAT1
CHGA
EIF3I
AGPAT3
FRMD4A
PCYOX1
CRELD1
UBB
FAIM2
MTCH1
HMGA1
GOT1
DTX1
AGPAT1
SLC25A4
SARAF
LPCAT4
TTC28
TMED8
HAP1
PKIA
UBA1
C16orf45
GNAS
EMC10
ARL2BP
SIKE1
ABL1
RNF219
ATP5B
PHF21B
CDH4
MPZL1
TBC1D24
P4HTM
CHRNA4
RGL2
TM9SF4
HACD3
CEND1
PSD2
PDHX
RP11-295K3.1
TMEM132A
APEH
GNG3
TXNDC12
PTPN9
PTPN5
BACE1
PRKCD
IGF2BP1
DIRAS2
ATP6AP2
NDRG4
SYNGR3
ZDHHC21
PPM1B
SLC25A11
ST3GAL1
VPS18
SLC6A15
ITM2B
PCNP
SCAI
GNS
C5orf15
HCN4
MAPK4
XBP1
C14orf37
IGSF8
CDH18
KCNIP2
EIF4EBP2
FAM63B
YAF2
ARMCX1
CABLES2
SHISA5
QPRT
HIF1A
AUTS2
ZCCHC12
CYSTM1
ZYX
TMEM151A
SIAE
ATF4
EIF4H
HS6ST3
MAPK8IP1
FAT3
CIAPIN1
TOR1AIP1
VOPP1
SRXN1
ITFG1
FSTL5
STK32A
SERPINI1
VPS41
FKRP
AL049829.1
PSMD5
BEGAIN
SRC
FSIP2
NDUFS1
KPNA6
GABRQ
ANP32A
PDIA3
SLC39A13
MT-RNR2
CPT2
INAFM1
CAMK2A
SNAP25
MAN2B2
BCL2L1
NDFIP2
TRAM1
GFRA1
CDS2
ZNF672
TOR1AIP2
CNN3
SLC22A17
WARS
P4HB
SETBP1
SDK2
PPP1R21
VWA5A
ZDHHC22
HIVEP1
NR1H2
ZDHHC5
STK40
COASY
SERPINE2
LY6H
VAMP2
GALE
TMEM106B
TMEM59L
PRKCB
FBXW4
PTPRU
POU3F1
SGSH
TMED4
FAHD2B
CLSTN1
FKBP4
EBF2
CELF6
TMBIM6
CYB561
SYP
GAA
ELMO1
OXCT1
NAXE
HDAC11
HEXB
PRCP
CANX
SUGT1
MDH1
TOP1
JUNB
APOOL
STAM2
CYB5R1
ATP6AP1
TMED10
TNRC6C
PPL
SLC11A2
NLK
ACYP2
ERLEC1
NAB2
FZD1
MEGF8
OGDHL
ADRA2A
ATAD1
TMEM8A
PPP2R2A
ABHD14A
GPX3
LINC01139
ZC3H12C
ZMIZ2
RAB3GAP2
NRG3
CD55
ZNF512
GRN
OAT
ERP29
SUMF2
GYS1
CAND2
OSBP2
PALD1
CELSR2
RP11-389G6.3
PRRT1
GPC2
WDFY3-AS2
GALNT13
BCL2L2
ERCC1
CST3
COL6A1
TMED9
ALG10B
NDUFB5
CAST
SHISA4
DNAJC3
VCL
CD99
DSEL
GHITM
STON2
AP1S1
BTBD3
FGFBP3
ACOT13
PTPRO
NTRK1
MEF2D
OSTM1
GALNTL6
PIGS
RAI14
SGTB
SNCAIP
NOMO1
PAG1
ATG4D
TMEM47
LPGAT1
HIGD1A
QPCT
HEXA
DACT3
LINC00936
PRKACB
SPINT2
PERP
RASGRF2
CORO1B
B3GAT1
LRP10
SEZ6
AMIGO1
GALNT10
CDIP1
LYNX1
FAM214B
MAPKAPK2
CTSD
PPIB
ARHGAP22
RNF6
BAX
EMC7
ZNF687
RCN2
FZD7
SLC2A3
HSPA1A
NUCB1
GABRG3
PLCH1
MCFD2
HSP90B1
EFNB3
SELT
CTNNBIP1
TSPYL2
USP51
SLC16A2
GM2A
FBXW7
PCGF5
IRS2
GNG5
FAM102A
RASL10B
CHM
ITGA7
CD63
EAF1
INPP1
DNAJC30
HYOU1
PRKCI
SEMA3E
TTC33
GADD45A
BUB3
THY1
ANTXR2
RP11-455F5.3
TMEM9
DIRAS1
KIAA1324
TM7SF2
MDM2
MFSD3
PCDH12
SEMA4A
GLB1
DUSP1
SYNPR
ANKRD34A
C5orf30
NTPCR
LINC00467
EHD3
RGS4
SLC6A17
ECM1
TMTC3
NSF
TRIM32
BBX
COBL
NMNAT1
YARS
HMGCL
NDST4
HEG1
MAP2K5
IMPAD1
NCAN
SYT1
EGFL7
TMTC1
NEBL
SDHAF4
ACHE
NXPH4
SLC35F1
TMEM130
SEL1L3
HPS1
ACE
RELL2
ST8SIA4
PCDHA10
SSR4
CPE
CCNA1
CTH
NRGN
TPBGL
GYPC
CLU
PCDHA9
SCG3
SEC24D
ZDBF2
CNGA3
ZBED5-AS1
VPS13A
SPATA20
GPR137C
HMGB2
SOCS4
ALDH3A2
ETS2
CFHR1
DNAJC22
ACP2
COBLL1
EBF3
RGS6
EPHA5
CCNG1
KCNJ9
CDHR1
SSX2IP
LRPAP1
TIMP1
KCNJ4
NCAPG
ZNF385A
SGPP1
PLEKHG5
PER1
FNDC3A
SESN1
NTNG2
DCLK1
TMEM107
SESN2
GABBR1
SDSL
CLCN5
ONECUT2
TPBG
EPHA6
SPOCK1
WHRN
BLCAP
ATP1B2
GRIN2B
FAM83G
CDH9
COMMD8
CCDC152
ENDOD1
RP11-1299A16.3
EFR3B
SLC35G2
VAT1L
HS6ST2
FAM105A
TMED3
DNER
ADGRL2
ADHFE1
ERO1A
RASEF
BTG2
EPHA8
NBEA
LHX9
UBL3
PXN
MDGA1
SV2A
TIMP3
GDF11
THBS4
RETSAT
RPS27L
IGFBPL1
PAM
CALB1
LEPR
RNF152
PTGFRN
OLFM3
CH507-42P11.8
RASSF5
CAMKV
PCDH8
PACSIN1
GPAT3
NEU1
RAB36
RASGRF1
ITM2C
YPEL4
BHLHE22
SEMA5B
PON2
UG0898H09
PTGER3
HPCAL4
RAB3B
RP11-395G23.3
PAWR
GPM6A
A2M-AS1
DDIT3
TP53I11
CDKN1A
CD36
KLHL30
CFAP70
AMOTL1
FLT1
ZBTB7B
FAM212B
TP53INP1
RBP4
PYGM
CDK18
ONECUT3
SLC17A7
LGI2
GAS6-AS1
MIR7-3HG
CD47
PDGFD
SYT13
NGEF
BTBD17
AEN
PHLDA1
TYMS
ABCA13
ASIC4
PTPRN
DUSP5
SLC2A13
LAPTM5
TNFRSF12A
BEND4
MAFF
UST
AC091814.2
ACER2
SPATA18
IER5
EDA2R
TNFRSF10B
LMO2
RP11-528M18.2
SYTL5
LHX1
FDXR
SV2B
DLGAP1-AS2
SEMA3D
COL19A1
ZIC5
TNFRSF10D
FAM46A
UTS2B
FOSL2
GRIN3A
GAL
KCNC2
IGSF1
UNC5B-AS1
RELN
IER5L
CFH
ETV5
CTD-2050N2.1
SCG2
TAC1
FAM101B
GPR83
FOS
MFGE8
PAPPA
USH2A
AF003625.3
RP11-130F10.1
IGFN1
ADCYAP1
COL6A2
MYH15
ADRA1B
CRLF2
WDR63
CBLN2
FEZF1-AS1
PTTG1
RHBDL3
SHC4
EPHA2
RP11-567C20.2
TNFRSF9
LHFP
GALR1
NTS
MEG8
HIST1H4E
MIR663AHG
PCSK1
BDNF
MIR663B
RNF183
SNHG23
ETV4
VGF
LINC00273
MMP1
LHX8
MIR770
TMEM132D
UTS2
TSPYL5
MEG3
