## Supplementary material for "Quinone reductase 2 *reads* H3 serotonylation to support human cortical neuron development": Data S17

### Sheet: Data S17
GO_Biological_Process_2025_tabl
Term	P-value	Adjusted P-value	Odds Ratio	Genes
Axonogenesis (GO:0007409)	4.37408e-11	1.51343e-07	3.91398	RET;PTPRU;SEMA5B;DRAXIN;NRP2;BRSK2;SEMA3C;SEMA3D;NRXN3;SEMA3E;KALRN;RELN;EFNB3;DPYSL5;KIF5C;SLITRK1;SLITRK3;SLITRK5;FYN;SLIT3;CTNNA2;EPHB2;NEFH;PLXNA4;EPHA5;NTNG2;SEMA4A;EPHA6;BCL11B;AUTS2;EPHA8;BDNF;POU4F1;DCLK1;ADGRB1;ANOS1;S100A6;CNTN2;EPHA3
Nervous System Development (GO:0007399)	1.81352e-10	3.13739e-07	2.60179	ACHE;SH3GL3;NCAN;ZMYND8;ATN1;NRGN;DPYSL5;MDK;DNER;EPHB2;SOX4;RBFOX1;RBFOX2;RBFOX3;ACTL6B;SOX11;GFRA1;PAX5;HPCAL4;MYT1;ALDH3A2;NR5A2;ADGRB1;HAP1;LY6H;HDAC4;GPM6A;IGSF8;SHOX2;NCAPG;CXCR4;KALRN;RELN;RXRA;EFNB3;SLITRK1;ERBB4;BTBD3;SPOCK2;IGF2BP1;ST8SIA4;SPOCK1;IGF2BP2;PLXNA4;ARNT2;GDF11;TGFB1;BDNF;FN1;ZIC5;POU4F1;DCLK1;FGF17;LHX1;MAB21L2;PXMP2;PLXNB2;APBA1;FAT4;SERPINI1;FGF13;NES;MDGA1;ITM2B;SDK2;ADG…
Axon Guidance (GO:0007411)	1.35624e-09	1.5642e-06	4.1199	RET;SEMA5B;DRAXIN;PTPRU;NRP2;SEMA3C;SEMA3D;NRXN3;SEMA3E;KALRN;EFNB3;RELN;DPYSL5;KIF5C;FYN;NCAM1;SLIT3;EPHB2;PLXNA4;EPHA5;SEMA4A;EPHA6;UNC5A;EPHA8;BDNF;VANGL2;NFIB;LHX1;ANOS1;CNTN2;EPHA3
Regulation of Cell Migration (GO:0030334)	9.72916e-08	8.41572e-05	2.27772	RET;SEMA5B;PTPRU;CLIC4;FLT1;SERPINE2;ZMYND8;CLSTN1;LDLRAD4;PTPRK;SYNE2;DACH1;MDK;EPHB2;IGFBP5;LMO4;TNNC1;PRKCA;SRCIN1;ADRA2A;TMEFF2;SPATA13;KIT;MMRN2;VCL;EPHA2;IGSF8;GRN;SEMA3C;SEMA3D;SRC;CAMK2A;CXCR4;SEMA3E;THY1;RELN;ERBB4;PDGFD;TP53INP1;GNA12;GCNT2;CTNNA2;PLXNA4;SOCS4;SCAI;MAP4K4;CHGA;SEMA4A;NTNG2;XBP1;ACE;TGFB1;TMEM196;FGF17;PLXNB2;AMOTL1;FGF13;TRIM32;EZH2
Neuron Projection Guidance (GO:0097485)	2.37213e-07	0.000164152	3.74072	RET;SEMA5B;DRAXIN;PTPRU;NRP2;SEMA3C;SEMA3D;NRXN3;SEMA3E;KALRN;EFNB3;RELN;DPYSL5;KIF5C;FYN;SLIT3;EPHB2;PLXNA4;EPHA5;SEMA4A;EPHA6;EPHA8;BDNF;CNTN2;EPHA3
Regulation of Neuron Projection Development (GO:0010975)	1.89016e-06	0.00108999	3.03011	RET;PTPRU;BRSK2;NDRG4;SEZ6;RELN;MDK;NCS1;GPC2;SPOCK1;APOE;CTNNA2;FZD1;NTRK1;NTNG2;NTRK2;PRKCI;BCL11A;BDNF;ATP1B2;SRCIN1;RAPGEF1;PLXNB2;PTPN9;SERPINI1;FKBP4;EPHA3;ITM2C
Ephrin Receptor Signaling Pathway (GO:0048013)	5.23723e-06	0.00228251	6.15422	EPHA5;EFNB3;EPHA6;SRC;EPHA8;NCK2;FYN;EPHB2;KALRN;EPHA3;NGEF;EPHA2
Positive Regulation of Neuron Projection Development (GO:0010976)	5.27747e-06	0.00228251	3.78847	FZD1;RET;NTRK1;NTRK2;PRKCI;NDRG4;BCL11A;BDNF;COBL;ATP1B2;RELN;MDK;RAPGEF1;PLXNB2;GPC2;APOE;SERPINI1;EPHA3;PACSIN1
Cell Surface Receptor Protein Tyrosine Kinase Signaling Pathway (GO:0007169)	6.98689e-06	0.00268607	2.36539	RET;SHC4;FLT1;SRC;CLSTN1;HSPB1;IRS2;KALRN;EFNB3;ERBB4;PDGFD;NCK2;FYN;EPHB2;MPZL1;SOCS4;EPHA5;NTRK1;NTRK2;XBP1;EPHA6;EPHA8;BDNF;GFRA1;SORBS1;PGF;VAV2;FGF17;CD4;KIT;MAPKAPK2;RAPGEF1;HAP1;FGF13;EPHA3;NGEF;EPHA2;FGFR1
Negative Regulation of Intrinsic Apoptotic Signaling Pathway (GO:2001243)	8.73718e-06	0.00302306	4.84298	XBP1;SRC;HSPB1;TXNDC12;NOL3;CLU;YBX3;MDM2;TMBIM6;FYN;HYOU1;TRIM32;BCL2L1;HSPA1A
Reg of Endoplasmic Reticulum Stress-Induced Intrinsic Apoptotic Sgnlng Pway (GO:1902235)	1.14895e-05	0.00361397	8.40173	XBP1;DDIT3;NCK2;TXNDC12;TMBIM6;RNF183;BOK;BCL2L1;HSPA1A
Chemical Synaptic Transmission (GO:0007268)	1.41123e-05	0.00380064	2.41188	SNAP25;CHRNA4;CACNA1B;GRIK4;HTR2C;RPS6KA2;SNCG;SLC17A7;APOE;DLGAP2;PDLIM4;SNCA;GABBR2;GABBR1;SLC12A5;SYT1;KCNIP1;KCNIP2;SH2D3C;HTR3A;GABRG3;GRIN2B;SYN2;GABRG1;SLC5A7;GRIN3A;TH;GPRIN1;PXMP2;RIMBP2;UTS2;APBA1;HAP1;CBLN2
Synapse Organization (GO:0050808)	1.42798e-05	0.00380064	3.0358	GPM6A;NTNG2;BDNF;TNNC1;ARHGAP39;SEMA3E;CDH9;SYN2;POU4F1;LRFN5;SLITRK1;SPOCK2;DNER;SLITRK3;CNTN2;PLXNB2;SLITRK5;SNCG;PLXNA4;SDK2;CBLN2;SNCA;ADGRL3
Positive Regulation of Epithelial Cell Proliferation (GO:0050679)	2.09868e-05	0.00518675	3.25504	XBP1;ECM1;NRP2;EGFL7;GRN;FZD7;PTPRN;CLSTN1;VASH2;HMGB2;TGFA;EMC10;PRKCA;SOX11;HIF1A;THBS4;MDK;ERBB4;FGF13;SCG2
Cell Morphogenesis Involved in Neuron Differentiation (GO:0048667)	3.68693e-05	0.00850452	3.69163	NTNG2;BRSK2;BCL11B;TBCD;CELSR2;POU4F1;SLITRK1;CDHR1;BTBD3;ADGRB1;SLITRK3;S100A6;TMEM106B;SLITRK5;CTNNA2;NEFH
Positive Regulation of Cell Projection Organization (GO:0031346)	4.81907e-05	0.00963292	3.15436	FZD1;RET;NTRK1;NTRK2;PRKCI;NDRG4;BCL11A;BDNF;AMIGO1;ATP1B2;RELN;MDK;SLITRK1;RAPGEF1;PLXNB2;GPC2;APOE;SERPINI1;EPHA3
Positive Regulation of Multicellular Organismal Process (GO:0051240)	4.96886e-05	0.00963292	1.99729	PTGER4;LRPAP1;ACHE;THRA;CLSTN1;EHMT1;CXCR4;ADRB1;YBX2;CACNA1C;AGPAT1;AGPAT2;SYDE1;CPT2;MDK;UCP2;GCNT2;STAT6;APOE;CD36;ZBTB7B;NKX6-1;STRA6;SMARCC1;XBP1;TGFB1;CADM1;ACTL6B;TGFB3;RBM19;EBF2;PRKCA;SOX11;KSR2;ETV4;ADRA2A;SMARCA4;ADCYAP1;LHX1;MMRN2;GNAS;HAP1;PPIB;FGF13;EZH2
Central Nervous System Development (GO:0007417)	5.06468e-05	0.00963292	2.21654	SH3GL3;NCAN;AMIGO1;ATN1;NCAPG;CXCR4;SOX2;SOX1;RELN;DNER;SPOCK1;CDK5RAP3;SOX4;GPR158;ARNT2;SLC6A17;ATP6AP2;PBX3;SOX11;ZIC5;HPCAL4;GRIN2B;MYT1;MEIS2;DCLK1;PBX1;ALDH3A2;NFIB;DNAJC30;GPRIN1;PLXNB2;SERPINI1;HAP1;NES;MDGA1
Small GTPase-mediated Signal Transduction (GO:0007264)	5.42309e-05	0.00963292	2.56419	RTKN;RASGRF2;RASGRF1;ARHGAP18;HACD3;GNA13;GNA12;PLCE1;RALGDS;PHACTR4;VAV3;BCL11B;PLEKHG5;KSR2;ADRA2A;VAV2;BCR;ARHGAP33;COL1A2;GNB1;ELMO1;RAPGEF1;NUCB1;FGF13;RGL2;RAPGEF6
Positive Regulation of Endothelial Cell Proliferation (GO:0001938)	5.56816e-05	0.00963292	3.97604	ECM1;NRP2;EGFL7;CLSTN1;HMGB2;VASH2;EMC10;PRKCA;HIF1A;THBS4;MDK;FGF13;SCG2;FGFR1
Regulation of Cold-Induced Thermogenesis (GO:0120161)	6.71244e-05	0.0110595	2.78545	ACHE;THRA;NR1H2;EHMT1;ACOT13;EBF2;CXCR4;ADRB1;LNPEP;YBX2;KSR2;SMARCA4;ADCYAP1;CPT2;DDIT3;UCP2;GNAS;STAT6;CD36;ZBTB7B;ZNF423;ATF4
Presynaptic Endocytosis (GO:0140238)	0.000102831	0.0161725	8.53275	CANX;SNCG;STON2;PIP5K1C;VAMP2;PACSIN1;SNCA
Regulation of Signal Transduction (GO:0009966)	0.0001504	0.0226254	2.34367	CD63;MTCH1;SLC24A4;SRC;HHIP;DTX1;CLU;RGS4;IGFBPL1;NCS1;NCK2;FYN;NCAM1;CD36;TIMP1;VHL;CD55;GPR158;TSPYL2;IGFBP5;KCNIP1;KCNIP2;HPCAL4;ADCYAP1;GNAS;KCTD12;CD47
Synapse Assembly (GO:0007416)	0.000179978	0.0228225	3.31335	FZD1;GPM6A;BDNF;LGI2;GABRG3;POU4F1;GABRG1;SLITRK1;SPOCK2;DNER;PLXNB2;FGF13;PLXNA4;SDK2;ADGRL3
Neuron Migration (GO:0001764)	0.000186647	0.0228225	3.971	GPM6A;NTRK2;SOX1;RELN;AUTS2;DNER;SPOCK1;SEMA3E;FGF13;MDGA1;ADGRL3;FGFR1
Neuron Development (GO:0048666)	0.000195967	0.0228225	2.56029	EPHA5;NTRK1;GPM6A;PTPRU;NTRK2;XBP1;BTG2;TENM2;UNC5A;EPHA8;RASGRF1;PBX3;TBCD;STMN4;PTPRK;POU4F1;CAMSAP1;PBX1;ADCYAP1;GPRIN1;TBC1D24;APOE
Generation of Neurons (GO:0048699)	0.000197952	0.0228225	2.38906	GPM6A;BRSK2;SOX2;SOX1;RELN;ERBB4;DNER;SPOCK1;SOX4;WNT4;FZD1;NTRK2;AUTS2;FZD7;SOX11;LHX1;ANOS1;PLXNB2;FGF13;MDGA1;LHX9;FGFR1;ITM2C;LHX8;ADGRL3
Brain Development (GO:0007420)	0.000198883	0.0228225	2.49538	ARNT2;SLC6A17;AMIGO1;PBX3;CXCR4;SOX11;GRIN2B;MEIS2;PBX1;SOX2;SOX1;RELN;DNAJC30;NFIB;GPRIN1;PLXNB2;HAP1;CTNNA2;NES;MDGA1;CDK5RAP3;SOX4;GPR158
Neuron Differentiation (GO:0030182)	0.000199427	0.0228225	2.4388	EPHA5;FZD1;NTRK1;NTRK2;BRSK2;XBP1;TENM2;FZD7;PBX3;SOX11;MYO7A;USH2A;PBX1;SOX2;SOX1;ERBB4;LHX1;ANOS1;SPOCK1;SOX4;LHX9;WNT4;ITM2C;LHX8
Regulation of Hydrolase Activity (GO:0051336)	0.000204026	0.0228225	4.25954	EPHA5;VAV3;NTRK2;CAMK2A;PLXNB2;RAB3GAP2;RAPGEF6;CDK5RAP3;EPHA3;NGEF;VAV2
Cellular Response to Laminar Fluid Shear Stress (GO:0071499)	0.000212014	0.0228225	9.50143	XBP1;GNAS;PRKCA;PRKACB;ASS1;MAP2K5
Ceramide Catabolic Process (GO:0046514)	0.000212014	0.0228225	9.50143	ACER2;EGFL7;GM2A;GLB1;HEXB;HEXA
Vascular Endothelial Growth Factor Receptor Signaling Pathway (GO:0048010)	0.000217671	0.0228225	6.0393	XBP1;FLT1;SRC;MAPKAPK2;HSPB1;FYN;PGF;VAV2
Positive Regulation of Cold-Induced Thermogenesis (GO:0120162)	0.000241585	0.0245848	3.06665	ACHE;THRA;EHMT1;EBF2;CXCR4;ADRB1;YBX2;KSR2;SMARCA4;ADCYAP1;CPT2;UCP2;GNAS;STAT6;CD36;ZBTB7B
Positive Regulation of MAPK Cascade (GO:0043410)	0.00026286	0.0259856	1.93398	RET;NDRG4;FLT1;DIRAS1;DIRAS2;TGFA;HTR2C;ADRB1;ADRA1B;EDA2R;SOX2;ERBB4;PDGFD;GCNT2;APOE;CD36;WNT4;NTRK1;NTRK2;TGFB1;EPHA8;GADD45A;FBXW7;FZD7;LAPTM5;PRKCA;ADRA2A;MAPK8IP1;FGF17;ADCYAP1;CD4;KIT;ERP29;ACKR3;RELL2;FGF13;CD44;EZH2;FGFR1
Cellular Response to Oxidative Stress (GO:0034599)	0.000295814	0.0283783	2.78184	XBP1;SRXN1;SRC;PRKCD;SLC11A2;AGAP3;PTPRK;FOS;HIF1A;ETV5;SESN2;TBC1D24;ABL1;STX2;HSPA1B;ATF4;SNCA;HSPA1A
Synaptic Membrane Adhesion (GO:0099560)	0.000311173	0.0283783	8.63721	NTNG2;LRFN5;SLITRK1;SLITRK3;SLITRK5;CDH9
Peptidyl-Tyrosine Modification (GO:0018212)	0.000311669	0.0283783	4.40758	NTRK1;FLT1;RELN;SRC;ERBB4;ABL1;FYN;EPHB2;EPHA3;FGFR1
Regulation of GTPase Activity (GO:0043087)	0.000380639	0.0321637	2.63053	USP6NL;EPHA5;VAV3;NTRK1;NTRK2;RASGRF1;THY1;VAV2;ADCYAP1;TBC1D30;RAPGEF1;PLXNB2;RAB3GAP2;RAPGEF6;RGS6;EPHA3;NGEF;EZH2;MAP4K4
Ganglioside Catabolic Process (GO:0006689)	0.00038113	0.0321637	21.0866	GM2A;GLB1;HEXB;HEXA
+ Reg of Endoplasmic Reticulum Stress-Induced Intrinsic Apoptotic Sgnlng Pway (GO:1902237)	0.00038113	0.0321637	21.0866	DDIT3;NCK2;RNF183;BOK
Transforming Growth Factor Beta Receptor Superfamily Signaling Pathway (GO:0141091)	0.000418452	0.0344725	2.78833	GDF11;JUN;TGFB1;TGFB3;SRC;SMAD9;PTPRK;FOS;NLK;FAM83G;COL1A2;ZMIZ1;ZMIZ2;HIVEP1;GCNT2;ZYX;MEGF8
Response to Alcohol (GO:0097305)	0.000454677	0.0365856	5.28354	PTGER4;TGFB1;GRIN3A;TH;GPRIN1;GNAS;SLIT3;GRIN2B
Regulation of Cell Motility (GO:2000145)	0.000489308	0.0384774	2.65234	TGFB1;SERPINE2;LMO4;TNNC1;ARHGAP18;SPINT2;SRCIN1;FGF17;ERBB4;SPOCK2;SPATA13;SPOCK3;ABL1;PLXNB2;AMOTL1;FGF13;TRIM32;PLXNA4
Transforming Growth Factor Beta Receptor Signaling Pathway (GO:0007179)	0.000515346	0.0396244	3.2778	JUN;TGFB1;SRC;TGFB3;SMAD9;PTPRK;FOS;NLK;COL1A2;ZMIZ1;ZMIZ2;GCNT2;ZYX
Positive Regulation of Intracellular Signal Transduction (GO:1902533)	0.000561582	0.0422407	1.6294	RET;ECM1;FLT1;THRA;ADRA1B;CLU;EDA2R;SOX2;LGALS1;TRIM25;CD36;CDK5RAP3;BOK;TMED4;VAV3;PRKCB;EPHA8;PLEKHG5;LMO3;SHISA5;PRKCA;SOX11;ADRA2A;VAV2;NUP93;DDIT3;KIT;ERP29;TSPYL5;SRC;TGFA;SEMA3E;ADRB1;NTS;RELN;RXRA;ERBB4;PDGFD;GCNT2;ZBTB7B;MAP4K4;WNT4;NTRK1;NTRK2;GDF11;NDFIP2;XBP1;TGFB1;TGFB3;FZD7;FN1;LAPTM5;TNFRSF10B;FGF17;CD4;P2RX3;BAX;FGF13;TRIM32;FGFR1
Regulation of Endothelial Cell Proliferation (GO:0001936)	0.000605672	0.0443592	3.04735	ECM1;NRP2;EGFL7;SPARC;CLSTN1;HMGB2;VASH2;EMC10;PRKCA;HIF1A;THBS4;APOE;FGF13;SCG2
Adrenergic Receptor Signaling Pathway (GO:0071875)	0.000615388	0.0443592	7.30763	CHGA;GNAS;ADRB1;ZDHHC21;ADRA1B;ADRA2A
Amyloid Fibril Formation (GO:1990000)	0.000636623	0.0445455	5.83634	BACE1;FUS;MDM2;CD36;VHL;B2M;SNCA
Adenylate Cyclase-Activating Adrenergic Receptor Signaling Pathway (GO:0071880)	0.000643722	0.0445455	9.89005	CHGA;GNAS;ADRB1;ADRA1B;ADRA2A
+ Reg of Phosphatidylinositol 3-Kinase/Prot Kinase B Signal Transduction (GO:0051897)	0.000658015	0.0446418	2.37205	RET;VAV3;NTRK1;NTRK2;XBP1;TGFB1;FLT1;EPHA8;SRC;FN1;PRKCA;SEMA3E;NTS;VAV2;RELN;PDGFD;KIT;GCNT2;FGF13;TSPYL5;FGFR1
Positive Regulation of Vasculature Development (GO:1904018)	0.00072908	0.0485119	2.73544	NTRK1;XBP1;ECM1;GRN;TGFB1;FLT1;PRKCB;CLSTN1;VASH2;HSPB1;CXCR4;EMC10;PRKCA;HIF1A;ITGB8;FGF13
Negative Regulation of Cell Projection Organization (GO:0031345)	0.000745033	0.048638	3.86904	PTPRU;DPYSL5;BCL11A;SPOCK1;PTPN9;FYN;APOE;FKBP4;GRIN2B;ITM2C
Positive Regulation of Cell Migration (GO:0030335)	0.000761606	0.0487992	1.86882	RET;IGSF8;SEMA5B;NRP2;GRN;SPARC;FLT1;SEMA3C;SEMA3D;SRC;CLSTN1;CXCR4;EMC10;SEMA3E;HIF1A;SYNE2;SYDE1;MDK;PDGFD;GCNT2;ABL1;EPHB2;MAP4K4;CHGA;SEMA4A;XBP1;TGFB1;PRKCE;FN1;PRKCA;ADRA2A;KIT;FGF13;TRIM32;EPHA2;EZH2
