## Supplementary material for "Quinone reductase 2 *reads* H3 serotonylation to support human cortical neuron development": Data S18

### Sheet: Data S18
Flag-HA-NQO2 vs. Mock					Flag-HA-I129EI195R vs. Flag-HA-NQO2
T: Gene names	N: Student's T-test Difference Flag-HA-NQO2_Mock	N: -Log Student's T-test p-value Flag-HA-NQO2_Mock			T: Gene names	N: Student's T-test Difference Flag-HA-I129EI195R_Flag-HA-NQO2	N: -Log Student's T-test p-value Flag-HA-I129EI195R_Flag-HA-NQO2
POU2F1	9.05442	3.39755			POU2F1	-8.35103	4.25296
NQO2	8.54377	4.26319			LGALS7	-7.23941	1.81508
IGHG2	8.04959	1.47856			PLOD3	-7.137	1.42225
IGKV3OR2-268;IGKV3-7;IGKV3D-7	6.51233	0.947961			SPRR1A;SPRR1B	-5.96724	1.5129
RIMS1	6.13021	3.84431			RIMS1	-5.96693	2.8959
DAP3	5.52718	2.97963			SURF4	-5.35078	3.72552
GSTK1	5.39036	3.54906			CUL1	-4.67722	1.06843
MRPS17;hCG_1984214	4.58031	0.876798			SPRR2D;SPRR2B;SPRR2A;SPRR2E	-4.58019	1.97691
IGLL5;IGLC1;IGLC6;IGLC7	4.53985	0.92495			CDH7	-4.33148	2.7185
EPHA7	4.49012	2.23378			IGLL5;IGLC1;IGLC6;IGLC7	-4.24033	0.667004
LGALS7	4.43663	1.00437			EPHA7	-4.2355	2.52038
YIF1A	4.35638	2.50855			YIF1A	-4.20991	2.80811
TMED4	3.96127	1.08453			CALML5	-4.20863	0.988242
RGS19	3.90158	0.501486			UTP23	-3.96433	1.04767
NCOA3	3.90041	1.14662			HSPA6;HSPA7	-3.82151	0.663287
CSNK1A1	3.84199	1.64135			HIST2H2AC;HIST2H2AA3	-3.79688	0.576151
RPL38	3.79894	0.808677			RHOT2	-3.65972	1.52541
FAF2	3.7732	0.870109			CENPE	-3.15325	0.943144
PLOD3	3.58678	0.47148			SLC25A3	-3.15064	0.438892
CHCHD3	3.52395	0.967925			L3MBTL3	-3.12388	4.36632
C19orf52	3.42581	1.15422			RGS19	-3.04693	0.591962
SURF4	3.41477	0.841267			GSTK1	-3.04165	0.970284
CDH7	3.33078	2.10722			CTSZ	-2.99635	0.476243
CLPTM1L	3.31129	1.24731			PUS1	-2.97099	2.55124
MLF2	3.27206	1.75567			EPB41	-2.88838	0.561199
UTP23	3.25614	0.706375			REEP1;REEP2	-2.84348	0.913596
HIST1H2BN;HIST1H2BL;HIST1H2BM;HIST1H2BH;HIST2H2BF;HIST1H2BC;HIST1H2BD;H2BFS;HIST1H2BK	3.24794	0.337838			BRD7	-2.83316	0.553492
SFRP4	3.24454	0.633267			EBP	-2.79985	0.3508
SPRR2D;SPRR2B;SPRR2A;SPRR2E	3.22406	1.00168			YWHAB	-2.63628	0.754258
HSDL1	3.1668	0.7749			FAF2	-2.57276	0.90429
RPL37A	3.15936	0.772744			PSMA4	-2.43303	0.380738
RPS10;RPS10-NUDT3	3.13216	1.19246			TOMM40	-2.43081	0.59262
L3MBTL3	3.13177	3.45714			SPIN4	-2.41784	0.623296
ATL2	3.11204	0.67493			TBRG4	-2.41116	1.9334
EPB41	3.07445	0.598744			EIF4A2	-2.38488	0.19959
G6PD	3.03077	0.614768			USP7	-2.37618	0.541904
OLR1	3.01233	0.425259			KPRP	-2.21273	0.817021
ETFB	3.00551	0.551421			CLNS1A	-2.19142	0.628062
NGDN	2.96449	0.618194			RPL37A	-2.16021	0.488526
ERCC3	2.943	1.14859			S100A6	-2.12824	0.342764
PHF6	2.87576	1.25894			S100A8	-2.12396	0.513458
CENPE	2.84413	0.845286			CSNK1A1	-2.10975	0.755434
DHCR24	2.82907	0.777065			JAGN1	-2.1009	0.297518
NAA40	2.82062	0.6612			TRA2B	-2.07304	3.64158
COX20	2.78329	0.518008			SLC3A2	-2.03117	0.477037
ATP5J2	2.74384	0.428058			HUWE1	-1.95953	1.3971
PDE1C	2.7409	0.412514			AHR	-1.95624	0.375938
CUL1	2.71758	0.341724			POFUT1	-1.94891	0.330172
S100A8	2.68109	0.427828			WDR35	-1.9337	0.481117
PCK2	2.67414	2.89184			AP2S1	-1.93092	0.33162
CCT7	2.65555	1.28016			DAP3	-1.92363	0.342775
CSNK2B;CSNK2B-LY6G5B-1181;CSNK2B-LY6G5B--991	2.62603	0.892797			PPP6R2	-1.92181	0.42024
PICALM	2.62261	0.936801			IDH3G	-1.92066	0.330712
NDUFS6	2.61737	0.562574			RPS28	-1.85704	0.190567
IDH3G	2.5978	0.586116			CKAP2	-1.85504	0.359533
MT-ATP6	2.59264	0.345299			HSPB1	-1.82454	0.788909
YWHAB	2.59062	0.567392			RRP7A	-1.82167	0.342155
DUSP12	2.57273	0.613196			UPF1	-1.79375	0.485232
DDX52	2.56743	0.598566			SH3PXD2B	-1.79051	0.906958
GTF2I	2.54096	1.63799			NDUFA12	-1.78724	0.275528
CBX1	2.49431	0.493685			TCF25	-1.78434	0.294405
ATP5O	2.46553	0.354573			DSG1	-1.77193	0.681409
CPSF7	2.41231	0.920959			GTPBP10	-1.75614	0.357416
EIF2S3;EIF2S3L	2.40973	0.505205			DECR2	-1.74228	0.60073
BRD7	2.40543	0.49059			EIF2S1	-1.73327	0.579965
RPS27A;UBC;UBB;UBA52	2.38302	0.520245			SLC25A12	-1.66924	0.92073
CERS2	2.37689	0.636556			FKBP11	-1.65037	0.355407
IFI16	2.3724	0.430047			AIMP1	-1.6412	0.438716
CMAS	2.36573	1.27998			RPS15	-1.62479	0.389684
KIAA0020	2.34345	0.655566			SFRP4	-1.60221	0.184921
UQCR10	2.3346	0.431192			SRSF4	-1.59694	0.48553
TMED2	2.33023	0.402728			RPS23	-1.58186	1.13665
CTSZ	2.32493	0.638707			IQGAP1	-1.57715	0.853505
PLXNB2	2.31886	0.352638			CAT	-1.56909	0.237961
PTRH2	2.30615	0.617803			RPS26;RPS26P11	-1.55654	1.06265
MCM2	2.27845	0.914193			CDK13	-1.54283	0.371889
NTHL1	2.26375	0.766908			YARS2	-1.5351	0.70581
CDC27	2.20822	0.629385			DIDO1	-1.48106	0.662683
MRPS12	2.19352	0.765721			RPS25	-1.46276	1.57297
RSRC2	2.17289	0.311428			RPL32	-1.4611	1.54058
NDUFA13	2.16741	0.345914			EIF3B	-1.45013	1.28497
SLC25A12	2.1581	0.340761			ETFB	-1.44844	0.185253
RPS28	2.15798	0.226273			CPSF6	-1.43971	0.400026
NDUFS8	2.14855	0.932639			DHCR7	-1.43202	0.284924
SPRR1A;SPRR1B	2.12912	0.934599			JUP	-1.43135	0.794008
TFRC	2.11905	0.681867			TBL1XR1;TBL1Y;TBL1X	-1.40349	1.75408
AP2S1	2.11401	0.621588			CEP350	-1.39083	0.539525
UPF1	2.10745	0.467486			RNF213	-1.37727	0.485227
FKBP11	2.10708	0.382775			ECI2	-1.36658	0.776721
NDUFV2	2.09409	0.55572			CENPB	-1.36533	0.894661
NDUFA12	2.05557	0.288414			LARP7	-1.35224	0.555705
RPL14	2.05472	0.577537			NCOR1	-1.33446	0.297401
MRPL49	2.03945	0.731234			FAM98B	-1.31877	0.236112
MRPL21	2.03822	0.618336			SREK1	-1.29751	0.233063
IDH2	2.01791	1.4923			GTF3C2	-1.28775	1.05793
ATP5F1	2.01601	0.783891			RPL22	-1.28666	0.739419
FADS1	2.00825	0.299542			ILK	-1.28191	1.06918
CLN6	1.99855	0.61315			RPL30	-1.27425	1.0283
CLPTM1	1.99689	0.621146			RBBP6	-1.24527	1.95438
PHIP	1.94034	1.23026			PSMC4	-1.23557	0.586821
GPS2	1.94004	1.06856			MRPL49	-1.23441	0.196302
MBOAT7	1.93626	0.39291			TRIM25	-1.23249	0.627764
TMEM33	1.93468	0.610704			XPO1	-1.21935	0.386187
EIF4A2	1.92702	0.159884			ETF1	-1.18994	0.534046
CALML5	1.92232	0.390605			TXNIP	-1.18636	0.868369
SLC1A5	1.91641	0.510466			CHD2	-1.18538	0.517501
UTP11L	1.91129	0.307479			MRPS28	-1.18066	0.249415
RBMX2	1.90986	1.02229			SRSF7	-1.17162	2.4641
CKAP2	1.90846	0.374918			GTF2I	-1.1641	0.328053
AFAP1	1.89857	1.09037			PTRH2	-1.16238	1.01016
SSR1	1.89719	0.404573			SUCLG2	-1.15972	0.798763
SPIN4	1.88694	0.516289			GTF2H1	-1.14529	0.531658
SNRNP40	1.88299	0.454534			HNRNPD	-1.13592	0.188439
DPM1	1.88238	0.477762			LUC7L3	-1.12416	0.256238
H2AFV;H2AFZ	1.8771	0.253397			MMTAG2	-1.12115	0.359625
ZADH2	1.87397	0.469463			RPL24	-1.10224	1.06074
CXorf56	1.86677	1.10929			CXorf56	-1.09897	1.00078
SENP3;SENP3-EIF4A1	1.85516	0.440044			PRPF38B	-1.09414	0.624372
TBL1XR1;TBL1Y;TBL1X	1.8512	0.722605			DRG1	-1.09389	0.415944
DSG1	1.83903	0.523375			DDX31	-1.08718	0.704218
SUCLG2	1.82631	0.637381			STAU2	-1.083	0.393135
MED23	1.81183	1.06213			VCP	-1.06634	0.416722
CDK11B;CDK11A	1.79705	0.732098			YTHDF2	-1.05345	0.267668
RPS27	1.79113	0.360332			WDR82	-1.0501	0.273103
NDUFAF7	1.78673	0.861852			CHD1L	-1.03739	0.33345
TBRG4	1.77266	1.8152			INF2	-1.03396	0.944078
EXOC1	1.77136	0.621208			FANCD2	-1.03007	0.953811
TMPO	1.76752	0.23428			ENG	-1.02537	0.262327
SLC25A22;SLC25A18	1.74645	0.442641			FRG1	-1.02259	0.19703
NKRF	1.72942	1.17858			EEFSEC	-1.02226	0.332283
TCF25	1.72529	0.286939			KIF5B	-1.00899	0.495925
MTPAP	1.70061	0.691358			RPS5	-1.00488	0.341461
TGFBR1	1.69571	0.352155			MRPS12	-1.00303	0.777603
TM9SF3	1.65978	0.577606			GNPAT	-1.00154	0.424439
SSFA2	1.65439	1.06087			RPS4X	-0.981531	0.919592
ACOT9	1.65128	1.30907			SLC35B2	-0.980693	0.258262
ODR4	1.62007	0.234721			CDK11B;CDK11A	-0.980346	0.313968
RPL32	1.60921	1.21754			CLTC	-0.973833	0.583146
XRCC1	1.60334	0.932946			AP2A2	-0.966063	0.579794
CPSF6	1.5987	0.422587			SRRM2	-0.964648	0.435707
VMP1	1.57612	0.503509			COX20	-0.960336	1.26328
UFL1	1.57564	2.02414			RPS21	-0.953799	0.14708
POLR2A	1.57165	0.696997			KPNA6;KPNA5	-0.940013	0.211183
LARS2	1.56733	0.71054			RPS27L	-0.939004	1.31529
TMED10	1.55772	0.90065			RPS12	-0.9367	1.08256
RFC2	1.54908	0.512746			PUF60	-0.931541	0.70658
SMARCC1	1.53949	0.695718			ABCF1	-0.93154	0.516856
PYCR2	1.5392	0.40993			SIN3B	-0.929353	0.535135
NUDT21	1.53733	0.514115			MCM2	-0.916876	0.439
JUP	1.52751	0.714636			VPS35	-0.915099	0.224023
RPL18A	1.52123	1.15343			PSMD3	-0.91166	0.340076
NDUFA9	1.52114	0.385454			PSMD4	-0.908867	0.782978
TBL2	1.51563	0.915042			SRSF1	-0.908112	1.89177
POLDIP2	1.5127	0.441166			RFC5	-0.90453	0.349547
PHLDB2	1.50101	0.352073			MSH3	-0.892971	1.35918
RPL12	1.501	0.57908			AKAP17A	-0.881929	0.327366
YARS2	1.49739	0.441813			ZNF599	-0.878678	0.443445
MRPS18B	1.4948	0.390109			TFIP11	-0.873422	1.46804
SEL1L	1.46235	1.15566			ATR	-0.852721	0.507055
MRPL47	1.45859	0.350277			NDUFS3	-0.848015	0.595461
DHX16	1.45317	0.437944			HSD17B11	-0.84569	0.242885
RFC5	1.45228	0.601494			SNRPD1	-0.845592	0.417804
RPS24	1.44796	0.174725			GCN1L1	-0.829629	0.569817
KPRP	1.44761	1.05456			RPS2	-0.829497	1.90296
NDUFS3	1.4439	0.349932			ITGA3	-0.818275	0.590785
GNL2	1.43449	0.725872			HDLBP	-0.817876	0.63097
SECTM1	1.433	0.333714			GEMIN5	-0.816867	0.661175
RPL27	1.42437	0.487224			RAB21	-0.812782	1.13339
PIGT	1.41701	0.894259			PRKDC	-0.809972	1.49862
SLFN5	1.41638	1.82182			RPS9	-0.808675	1.75832
RPS5	1.40223	0.547984			NDUFS6	-0.802575	2.11436
CPSF3L	1.39798	0.432806			LARS2	-0.801536	0.884793
MEPCE	1.3966	0.537145			NUFIP2	-0.79973	0.305754
GNB2L1	1.3889	0.712071			ABCF2	-0.793659	0.398461
ERLIN1	1.37794	0.85024			CCNT1	-0.792827	0.688142
LEMD3	1.36622	0.539402			SIN3A	-0.791106	1.09582
GNB1;GNB2	1.36255	0.296156			MRPL21	-0.787904	0.159164
RPS12	1.35859	0.811834			RPS16	-0.772815	0.647403
DLAT	1.34313	0.281766			PRPF31	-0.772301	0.115719
DNAJC11	1.3406	1.20114			DDX46	-0.767382	0.244224
RPL23A	1.32683	0.417974			RPS19	-0.753416	0.951382
CTSD	1.3191	0.550879			SRSF10	-0.752462	0.131383
COL1A2	1.31267	1.04543			VPRBP	-0.747861	0.242801
TRA2B	1.30765	3.55898			FAM46A	-0.743555	1.29654
HNRNPAB	1.30567	0.250543			GPATCH1	-0.738644	1.34129
ARHGEF2	1.30383	0.818548			SRRM1	-0.732327	0.618631
RBM5	1.30241	2.67035			RPS27A;UBC;UBB;UBA52	-0.728744	0.807822
ADNP	1.29949	0.631777			YTHDC1	-0.726627	0.37428
HUWE1	1.29248	0.421939			AP2B1	-0.723272	0.299485
MEN1	1.29078	0.443128			NSDHL	-0.717099	1.83976
ADAM9	1.28889	0.424533			RPS11	-0.714707	0.898689
NCOR1	1.28133	0.278252			RPL17;RPL17-C18orf32	-0.714624	0.521703
PLD3	1.27868	0.443937			SPIN2B;SPIN2A	-0.711198	0.964473
IGKV4-1	1.27566	0.422496			PAXBP1	-0.711018	0.731558
POLR1C	1.26741	0.231398			QPCTL	-0.710559	2.33119
MLH1	1.26487	0.413022			DSP	-0.70424	0.360424
FUBP3	1.25941	0.410921			ARGLU1	-0.698874	1.67246
AKAP17A	1.25903	0.78531			SMC6	-0.690028	0.129129
SLC25A24	1.25498	1.00162			CPSF3L	-0.683817	0.927052
SRRM1	1.25066	1.38937			HSD17B12	-0.676633	0.653988
NCOR2	1.25049	0.313492			UTP18	-0.67547	1.01236
NCEH1	1.24906	0.281939			LRPPRC	-0.671888	0.295856
RRP7A	1.24395	0.168572			SOAT1	-0.668946	0.288618
ABCD1	1.22882	0.252059			ITPR1	-0.665825	0.601481
YBX1	1.20325	0.464384			FTSJ3	-0.665646	0.465255
IDH3B	1.20324	1.50183			IGHG2	-0.664955	0.214274
CDK13	1.19526	0.724679			RPS10;RPS10-NUDT3	-0.662772	0.178775
HNRNPUL2-BSCL2;HNRNPUL2	1.18721	0.307598			CENPC	-0.658423	0.319266
FRYL	1.18386	0.33659			SCYL2	-0.657879	3.72914
TRIM41	1.17596	0.816459			KATNA1	-0.65169	0.173019
REEP1;REEP2	1.17498	0.265491			ZBTB41	-0.647642	0.513388
RPS25	1.17184	0.791392			PRSS21	-0.643723	0.442163
NOL11	1.16576	0.373405			SLC25A24	-0.638023	0.822732
ZC3H11A	1.16524	0.3702			CTR9	-0.63092	0.312858
MAP4	1.15942	0.319738			PHLDB2	-0.630289	1.31365
NOL9	1.15618	1.07253			CCT3	-0.613937	0.326511
ATR	1.15546	0.60934			RARS	-0.612905	0.457673
ILF2	1.13566	1.57396			EIF3CL;EIF3C	-0.605204	0.185901
COLGALT1	1.12947	0.479914			RPL10	-0.60106	0.606097
STT3B	1.12933	0.341966			NUP188	-0.59662	1.09521
CHD1	1.12772	0.74512			CYFIP1	-0.596316	0.0497723
FOXP4	1.12746	0.212728			PPAN-P2RY11;PPAN	-0.595497	1.31816
LBR	1.12696	0.915736			IDH2	-0.588902	0.656626
HLA-C	1.12534	0.50431			ATP5O	-0.588559	0.0682033
IQGAP1	1.12457	0.426874			RPLP2	-0.583477	0.467039
NCL	1.11528	0.252372			NDUFA9	-0.576575	0.728464
SLC27A4	1.11459	0.383846			RPS20	-0.573546	0.335113
PES1	1.11152	0.388891			AFAP1	-0.573229	1.18638
DRG1	1.11084	0.771249			SERPINH1	-0.572529	0.517116
DDOST	1.09991	0.20402			FABP5	-0.567446	0.123999
ZBTB24	1.0988	0.80321			AGPS	-0.566312	0.695697
ZFC3H1	1.09305	0.538253			VWA8	-0.565685	0.111168
HAX1	1.09209	0.183602			POLDIP2	-0.560793	0.460616
LDLR	1.08988	0.199912			MED12	-0.560384	0.87134
NSUN4	1.08821	0.279185			GANAB	-0.560177	0.531178
CHD1L	1.08685	0.315289			HLA-A	-0.559438	0.86241
MDN1	1.08348	0.387828			RPL26;RPL26L1	-0.552782	1.00856
RPS15	1.07278	0.169233			RPS3	-0.54839	1.8474
RPS4X	1.06397	0.842603			PIGT	-0.547467	0.321552
LUC7L3	1.0638	0.392811			RPL21	-0.54716	0.869231
SLC39A7	1.0623	0.812829			RPS8	-0.54492	0.237818
TRIM29	1.06167	1.17978			NCL	-0.544579	0.161853
ARGLU1	1.0597	2.0124			RPL31	-0.54297	0.71054
PUF60	1.05702	0.603812			HLA-C	-0.538811	0.169886
CENPB	1.05117	1.01881			TMED4	-0.536804	0.858329
NARS2	1.04538	0.197581			RBM5	-0.532183	0.35928
HDLBP	1.0395	0.957226			CBX1	-0.529104	0.712478
RPL30	1.03504	0.844203			RPSA	-0.528663	1.13602
HIST1H1C;HIST1H1D	1.02881	0.14623			CLPB	-0.527661	1.2236
YTHDC1	1.02301	0.609143			MED23	-0.524433	0.452709
AP2A2	1.02117	0.782445			GNB2L1	-0.521555	0.800902
DHX30	1.01571	0.676274			NDUFV2	-0.518063	0.123428
IDH3A	1.00588	0.279778			SRSF3	-0.512599	2.69295
SUZ12	0.998462	0.435147			BAZ1A	-0.509272	0.206078
ZFR	0.990909	1.81807			GNB1;GNB2	-0.505809	0.114664
RRP8	0.988955	0.708581			NOL10	-0.493726	0.793171
LAS1L	0.988715	0.394091			NKTR	-0.492165	0.22576
NCAPG	0.976608	0.426777			GALNT2	-0.491563	0.222367
STAG2	0.968659	0.477157			PSMC3	-0.490315	0.110322
VWA8	0.964972	0.197915			ERLIN1	-0.487084	0.616434
TECR	0.961711	0.890354			RNGTT	-0.486489	2.23934
PSMC2	0.952068	0.398763			PGAM5	-0.480851	0.983631
RBM7	0.951368	0.382399			SUCLG1	-0.479958	0.47544
TIMM44	0.949944	0.238675			RPL14	-0.475021	1.79371
TOMM22	0.949364	0.365084			RPL27A	-0.465338	0.672968
COL1A1	0.947825	0.256971			BPHL	-0.462096	0.685362
GTF2H1	0.944373	0.587397			PDHX	-0.459932	0.248138
CNP	0.925743	0.277662			RPL35	-0.459121	1.07895
KDM5A	0.92446	0.671318			PIGK	-0.457745	1.16246
TIMP1	0.922658	2.50779			SGPP1	-0.455228	1.06475
AIFM1	0.921639	0.719689			C19orf47	-0.452649	0.163658
P4HB	0.91369	0.46348			DHX30	-0.452104	0.299988
RPL24	0.910649	0.838599			CASC5	-0.449255	0.473102
SRSF7	0.908864	1.14398			EXOC4	-0.443791	2.13783
COPA	0.908618	0.241248			DHCR24	-0.442797	1.29171
THOC3	0.907604	0.650594			HMGA2	-0.435992	0.273733
HIST1H1B	0.905443	0.123237			MCU	-0.435454	0.472774
ITPR3	0.902375	1.58445			PIK3C2A	-0.433832	0.136631
FAM208A	0.888585	1.16879			UQCRQ	-0.433686	0.484541
TMED5	0.878305	0.122007			CDKN2AIP	-0.433155	0.249183
DDX20	0.876318	0.250367			ITGB4	-0.43266	0.200264
RPL26;RPL26L1	0.875961	0.896639			PHB	-0.432243	0.974711
GTPBP10	0.874235	0.161478			BCKDK	-0.429907	0.55416
MBD3	0.872815	0.452375			SEC13	-0.422722	0.0758078
PDCD11	0.871027	0.480464			SF3B5	-0.417301	0.315599
LRPPRC	0.865559	0.506367			ATP5SL	-0.41541	0.0689438
LY6K	0.862309	0.371105			ERLIN2	-0.412487	0.849829
MPHOSPH8	0.860018	0.773743			DPY19L1	-0.411138	1.01523
BAG2	0.855132	0.578708			HSDL1	-0.40881	0.144512
SEC61A1;SEC61A2	0.852829	1.01632			COPB2	-0.408452	0.156539
TIMM50	0.852029	0.337669			ITPR3	-0.402279	1.23312
HLA-A	0.852024	0.298307			CDC5L	-0.400711	0.127915
INTS12	0.848668	0.318809			RPS13	-0.398449	0.52581
CLPB	0.845233	0.323762			RPS6	-0.393008	0.693664
ATP6AP2	0.833799	0.12278			DCD	-0.392367	0.27166
RBBP6	0.831657	0.263533			CSNK1E	-0.39221	0.799421
DDX31	0.828036	0.398074			GNAI2	-0.38835	0.80079
TP53BP1	0.82439	0.892696			RPL23A	-0.385948	0.471772
EXOC2	0.8227	0.372969			SLFN5	-0.385138	0.216757
HPX	0.820486	0.30085			RPLP0;RPLP0P6	-0.377005	1.13183
DDX42	0.82007	0.465659			TOR1AIP2	-0.374352	0.108035
L3MBTL2	0.819894	2.36166			RPL27	-0.372721	0.137077
EBNA1BP2	0.811745	1.58028			DLAT	-0.372527	0.0764453
AP2M1	0.808235	0.295209			MRPS16	-0.372457	0.0692022
EEF1B2	0.808158	0.279745			INTS4	-0.372243	0.746624
CBX4	0.804603	0.291032			RPS18	-0.371767	0.408509
ZMYM3	0.799161	1.51055			RPL18	-0.3686	0.184314
RPS3	0.79572	0.584925			TMED5	-0.367832	0.101243
COPB2	0.790215	0.143047			RAB10	-0.366645	0.59289
RRP1B	0.787587	0.221501			PELO	-0.365531	0.0859436
ALDH7A1	0.785182	0.495056			VDAC3	-0.364647	1.28066
EGFR	0.782302	1.68854			VMP1	-0.361372	0.426132
DDX55	0.780574	0.516645			AIMP2	-0.360625	0.163565
ATP2C1	0.778235	0.26804			NSUN4	-0.357445	0.0784981
TOR1AIP2	0.777985	0.261184			NDUFAF7	-0.357175	0.12176
HNRNPD	0.774981	0.157784			MYO18A	-0.356383	0.14224
SOAT1	0.772694	0.364869			METTL15	-0.350303	0.232177
RPS20	0.768786	0.714538			BRIX1	-0.348504	0.471552
NCAPH	0.766017	0.581927			NSF	-0.339166	0.550727
WDR82	0.765654	0.249573			TMEM41B	-0.338948	1.41375
UHRF1	0.763763	0.349735			TRMT10C	-0.331636	2.02368
PRPF6	0.763011	0.662539			RPL8	-0.328744	1.09496
ALG1	0.760698	0.103264			HNRNPM	-0.328535	0.429867
RPS2	0.757575	0.568804			NCAPD2	-0.325952	0.911347
TRMT10C	0.749367	0.275353			DNAJC11	-0.325461	0.340136
INTS4	0.747946	0.845979			GNL3	-0.323539	0.448516
DDX19A	0.747752	0.164157			CBX8	-0.32271	0.0985573
KIAA1429	0.738937	0.55588			RPS14	-0.322262	0.454678
FTSJ3	0.735233	0.356222			PHGDH	-0.319774	0.0461878
RPS13	0.735064	0.597048			RPL4	-0.317579	0.582965
SNRPN;SNRPB	0.731255	0.194199			SEL1L	-0.317359	0.309925
PPAN-P2RY11;PPAN	0.724272	1.61492			SLC16A1	-0.317067	0.158861
RPS18	0.722937	0.538315			NOL9	-0.315251	0.158509
EMC1	0.720736	0.239149			CPT1A	-0.314559	0.400071
PRPF38B	0.714542	0.410353			RPL5	-0.305032	0.374633
KDM2A	0.711104	0.22555			RPS7	-0.30027	0.38163
IGLV4-60	0.710936	0.134356			LUC7L2	-0.299433	0.921891
CEP350	0.710441	0.205662			ZFC3H1	-0.299287	0.173563
VPRBP	0.707544	0.340028			NCEH1	-0.298164	0.0617074
QPCTL	0.704622	1.3229			DOCK4	-0.297305	0.371802
EXOC4	0.703504	0.617359			MACF1;KIAA0754	-0.296416	0.371509
PIK3C2A	0.702051	0.25828			TSFM	-0.295325	0.329876
HSPA8	0.698223	0.561614			IGF2BP3	-0.293693	0.581162
SRSF9	0.695084	0.175754			KIAA0020	-0.292444	0.215921
RPS8	0.694368	0.258638			GPS2	-0.288668	0.953552
MSH3	0.693352	0.815326			RPL7A	-0.287118	1.45683
RPS9	0.69179	1.33145			EGFR	-0.286443	0.227301
CAMK2B;CAMK2G;CAMK2D;CAMK2A	0.690934	0.201914			ARHGEF2	-0.284943	0.198305
SF3B5	0.686959	0.793229			IARS	-0.281602	0.133621
TFIP11	0.681789	1.49952			PTMA	-0.280917	0.414005
DPY19L1	0.6766	1.32142			COLGALT1	-0.279356	0.152972
ALDH18A1	0.667781	0.73913			DDX3X;DDX3Y	-0.278502	0.497077
EIF3A	0.664864	0.24639			GNAI3	-0.273088	0.759187
CCT3	0.661592	0.434135			CCT5	-0.272542	0.378961
ILF3	0.661543	0.617906			C1QBP	-0.272414	0.269494
SLC35B2	0.660155	0.166373			EIF2AK2	-0.272276	0.0349797
NOP56	0.655263	1.06578			CEP162	-0.271831	0.119208
AP3M1	0.651602	0.134543			RSRC1	-0.270051	0.270058
MRPL37	0.647998	0.171651			PHB2	-0.269364	1.07655
SF3B3	0.643771	0.467831			HIST1H3A;HIST3H3	-0.269095	0.360366
DNAJC10	0.639626	0.346658			MRPL15	-0.269025	0.0779169
FRG1	0.638148	0.317913			LEMD3	-0.26584	0.140238
AP1M1	0.63704	0.0715045			RRBP1	-0.263128	0.108904
ZCCHC7	0.63593	0.335465			COPG1	-0.26165	0.195636
NXT1;NXT2	0.634165	0.357192			CCT2	-0.259788	0.0721899
NSF	0.631538	1.04089			CWC22	-0.257708	0.091805
RPL4	0.628514	0.932001			IGF2BP1	-0.254279	0.197253
NAT10	0.626017	0.747856			LY6K	-0.253551	0.779985
RPS3A	0.622153	0.674573			RPL13	-0.248586	0.743853
SMARCA4	0.61204	0.452221			LDAH;C2orf43;FLJ21820	-0.248143	0.627126
NOC2L	0.609784	0.592653			SMARCA2	-0.243744	0.194104
DDX1	0.607728	0.414532			PDHB	-0.236541	0.137652
SF3B1	0.605954	0.621233			ORC3	-0.229267	0.16284
SLC25A15	0.605137	0.119033			IGHV1-45	-0.227235	0.0951347
CENPC	0.604172	1.37647			PICALM	-0.225767	0.181332
IGF2BP1	0.601503	0.509583			RPL34	-0.221475	0.33235
GATAD2B	0.600402	0.403636			SLC27A2	-0.216243	0.146261
ZNF512	0.600347	0.354154			POLR1B	-0.216153	0.103108
CLTC	0.599625	0.338794			NDUFA7	-0.212005	0.0885366
RSL1D1	0.597858	1.24316			IGKV A18;IGKV2D-26;IGKV2D-29;IGKV2D-30;IGKV2D-28;IGKV2-40	-0.210584	0.322616
ESYT2	0.59774	0.308062			RPL28	-0.209915	0.276493
CDKN2AIP	0.594526	0.435128			ERCC3	-0.198298	0.047148
RPL27A	0.593321	0.410744			CCT6A	-0.196274	0.155425
LEPRE1	0.592732	0.260046			CBX4	-0.192994	0.0489104
UBR5	0.592381	0.234427			RPS29	-0.191412	0.0183822
UQCRQ	0.589809	0.702704			MPHOSPH8	-0.19112	0.157893
SLC25A13	0.589003	0.284614			IMMT	-0.18958	0.726744
RPL35	0.587994	0.98881			ALG3	-0.186348	0.219624
SNIP1	0.582242	0.164664			MARS	-0.177367	0.144901
RPL34	0.579887	0.775931			SLC7A5	-0.177351	0.378582
RPSA	0.577754	0.73628			MAP4	-0.176621	0.03809
NUP188	0.576771	1.06973			AQR	-0.174967	0.0732118
AP2B1	0.574216	0.52776			VARS	-0.174659	0.0714396
PON2	0.573922	0.848269			RPL9	-0.173377	0.128149
KRT18	0.571831	0.749074			IDH3A	-0.172676	0.0857431
PPP6R2	0.56863	0.17095			RPL13A;RPL13a	-0.17261	0.26507
RPL9	0.568323	0.433874			HMGA1	-0.172119	0.131236
RAB10	0.567465	1.04117			MPDU1	-0.171154	0.325595
POP4	0.564984	0.113495			SUZ12	-0.167579	0.0556212
IARS2	0.56168	0.846288			EED	-0.165903	0.128494
HSD17B12	0.557134	0.798538			DDX55	-0.163531	0.0916789
TAP2	0.556175	0.34304			RPS3A	-0.162923	0.682957
RAB21	0.548976	0.934235			SLC16A7	-0.152627	0.040808
GANAB	0.545327	0.467544			NOL6	-0.150711	0.183057
CCNT1	0.543179	0.259784			SLC25A6	-0.148459	0.467554
CD59	0.535794	0.297754			MRPS9	-0.146583	0.111661
RPL21	0.531346	1.05186			ITPR2	-0.145892	0.175209
ERGIC3	0.528941	1.02072			H2AFY	-0.143681	0.205653
KAT7	0.525353	0.650673			ADAM9	-0.138821	0.0874273
NUP98	0.522258	0.383626			CAND1	-0.137635	0.0558119
PNISR	0.514907	0.257817			RSL1D1	-0.136872	0.244972
ERLIN2	0.513186	0.868793			OLR1	-0.135289	0.201875
SLC2A3;SLC2A14	0.512604	0.179909			RPL29	-0.1339	0.250577
RPS19	0.511714	0.485197			DHX15	-0.133096	0.183184
AP2A1	0.51168	0.587224			AUP1	-0.130675	0.145678
RALY	0.5105	0.339039			CHAF1B	-0.128172	0.0690643
HNRNPA0	0.506891	1.01371			ATP5L	-0.127006	0.151355
ASPH	0.505975	0.117646			RPN2	-0.12265	0.199409
GLS	0.504735	0.512992			TOMM22	-0.113811	0.0295315
SUCLG1	0.500355	0.242685			CCT7	-0.112759	0.194111
AFG3L2	0.497312	0.692164			ATP5C1	-0.111461	0.136039
FANCD2	0.497159	0.249165			CSNK2B;CSNK2B-LY6G5B-1181;CSNK2B-LY6G5B--991	-0.1112	0.0185832
AIMP2	0.496094	0.114181			SLC2A1	-0.105913	0.117649
RPLP0;RPLP0P6	0.495684	1.21203			DHX37	-0.103218	0.0579682
RPS6	0.494569	0.791793			SRSF6	-0.101419	0.131308
GCN1L1	0.493131	0.208064			PNO1	-0.100314	0.0607672
NIP7	0.490974	0.244641			CLPTM1	-0.0998602	0.0961288
PFKM	0.489808	0.128169			DARS	-0.0990254	0.041747
NCBP1	0.488951	0.574624			MBD3	-0.0928373	0.0326772
IGHV1-45	0.486863	0.264018			KRT18	-0.0926199	0.210786
RSRC1	0.485918	0.268648			OPA1	-0.0923662	0.11752
OPA1	0.482537	1.06071			FH	-0.0923141	0.0135571
SEC13	0.479385	0.0988856			CERS2	-0.0905854	0.110463
YTHDF2	0.478379	0.284419			SLC2A3;SLC2A14	-0.0898155	0.0948206
AUP1	0.477112	1.08744			HIST1H4A	-0.0888929	0.203439
NKTR	0.472421	0.223498			BYSL	-0.0888028	0.0216471
CYFIP1	0.472182	0.0436653			ELMSAN1	-0.0834556	0.0347028
HK2	0.471063	0.942723			SLC25A5	-0.0825936	0.0611487
LAMP1	0.471005	0.27501			CCT4	-0.0806163	0.136453
POLR1B	0.470877	0.183408			NCBP1	-0.07855	0.0350429
RING1	0.469558	0.374638			TCP1	-0.0778144	0.101553
RPL5	0.466638	0.335105			ILF2	-0.0758003	0.047041
RPL13	0.464388	0.874428			SCD	-0.0750621	0.869111
DECR2	0.463542	0.366491			SLC27A4	-0.0729513	0.0758452
NOC4L	0.463204	0.27154			OXA1L	-0.070899	0.0650008
RAB9A	0.462552	0.0581964			RRAS	-0.0703853	0.117256
NSDHL	0.457678	0.257566			SRSF9	-0.0693607	0.0257583
FAHD2A;FAHD2B	0.456064	0.116942			SREK1IP1	-0.0668751	0.0458027
PMPCB	0.446288	0.224749			HYOU1	-0.0665471	0.0289047
RPS16	0.445626	0.167461			LARS	-0.0651719	0.0795049
GRN	0.444402	0.519997			ARID1A	-0.0639137	0.0188981
RPL19	0.444197	0.647824			RPL6	-0.0619561	0.264562
RPS11	0.44028	0.402829			UQCR10	-0.0615727	0.0334312
SETX	0.436896	0.214608			NCOA3	-0.0611669	0.00870911
API5	0.435829	0.0985523			PRSS56	-0.0608524	0.113334
HELLS	0.432241	0.490466			AP2A1	-0.0586061	0.0784079
ZNF326	0.431758	0.202462			CHD4	-0.0578381	0.0654049
RPL7A	0.429797	2.0561			SNIP1	-0.0551852	0.0156219
MYOF	0.427933	0.53092			LBR	-0.0519323	0.0797371
ITPR1	0.426419	0.316403			SEC61A1;SEC61A2	-0.0518618	0.0677737
SON	0.42544	0.0794764			ATP6AP2	-0.049085	0.0069844
PC	0.424495	0.200571			UQCRC1	-0.0485678	0.0582308
APP	0.422711	0.618242			CDC27	-0.0463947	0.0349451
VDAC3	0.422681	0.481506			NOC3L	-0.0462338	0.0217978
BRIX1	0.414793	0.794116			RPL19	-0.0457074	0.0930567
RPS26;RPS26P11	0.414396	0.646828			P4HA1	-0.0440226	0.0428826
DIEXF	0.412398	0.109023			HSPA14	-0.0417617	0.0556074
INF2	0.411833	0.417359			ENO1	-0.0395956	0.0118399
GNL3	0.40875	0.511173			ALDH18A1	-0.0389738	0.117135
MLKL	0.408201	0.504493			TRAP1	-0.0366691	0.11238
MYBBP1A	0.406453	0.463353			ILVBL	-0.0361668	0.032064
MRPS16	0.405301	0.0707267			PIP5K1C	-0.0310165	0.0104656
SAMHD1	0.405145	0.204661			DHX36	-0.0308692	0.00773812
CSNK1E	0.401098	0.933096			HSPA8	-0.0294104	0.0197806
TRIM33	0.400389	0.12654			CPM	-0.0285059	0.00961057
PIGK	0.399919	0.523077			SEC23A	-0.0280428	0.0146752
TMED1	0.39949	0.283577			MTPAP	-0.0264705	0.0141409
LRP1	0.396992	0.143111			AGPAT6	-0.0225293	0.0702407
ZNF182	0.395147	0.390366			MLKL	-0.0152133	0.0262788
	0.392406	0.257838			EEF1A2	-0.0114826	0.00318678
PUS1	0.392024	0.152692			FN1	-0.0111656	0.00635475
RPL15	0.388128	0.840074			DUSP12	-0.0111227	0.00501663
SCML2	0.387869	0.168434			POLR2H	-0.00886949	0.0145678
PRKDC	0.385955	0.252649			TMED10	-0.00282701	0.00113259
RPL31	0.384485	0.714421			EPRS	-0.00215626	0.00191089
IL1RAP	0.38361	0.0811664
SAFB	0.383603	0.0730111
SLC7A5	0.375766	1.0459
DDX24	0.375178	0.362896
ITGA3	0.369871	0.138975
C1QBP	0.369365	0.24276
TOP3A	0.368647	0.301066
WDR76	0.366699	1.2726
PGAM5	0.362936	0.637173
MAGT1	0.362794	0.313301
GTF3C1	0.362057	0.0982494
LMNB2	0.361066	0.318173
DDX27	0.359403	0.38834
ORC3	0.355188	0.300835
MT-CO2	0.353443	0.216589
SAFB2	0.352525	0.136043
DDX5	0.351929	0.31172
TBL3	0.346816	0.58568
MED12	0.34663	0.355494
RPL10	0.345748	0.311262
H2AFY	0.343739	0.761176
SLC25A3	0.342452	1.45288
DIDO1	0.341335	0.0790774
NOL10	0.337521	0.375766
EEFSEC	0.337086	0.0929887
CEBPZ	0.333008	0.580717
RBM14	0.33248	0.336008
SMC6	0.332207	0.0652214
POLR2C	0.332022	0.11006
MYO18A	0.330137	0.163113
TOP2A	0.326628	0.915737
LPCAT1	0.325914	0.241993
ACSL4	0.325808	0.0636971
VCP	0.3247	0.101985
DDX18	0.324034	0.458425
OXA1L	0.322863	0.289309
SRSF1	0.321688	0.472529
DSP	0.31982	0.156944
MISP	0.317897	0.29533
NDUFA4	0.314308	0.614801
KPNA2	0.313555	0.041693
EEF1A2	0.313208	0.0624994
TXNIP	0.310904	0.15051
NCLN	0.301928	0.192135
IARS	0.300774	0.0571466
SMC1A	0.297609	0.416747
LARP7	0.297412	0.286108
NOL6	0.296413	0.489056
HP1BP3	0.295125	0.352921
RAB6A;RAB6B	0.29474	0.380853
HADHA	0.289011	0.129139
PTBP3	0.288538	0.0379857
RAB8A	0.285868	0.163
DDX47	0.279465	0.121073
SYNE2	0.279261	0.0391343
HLA-C	0.279139	0.0762591
P4HA1	0.27896	0.254374
DARS	0.277678	0.141461
CHD8	0.27679	0.148724
EMG1	0.276754	0.506165
RMI1	0.274034	0.237841
HCFC1	0.271656	0.151783
TSFM	0.270734	0.410005
GNPAT	0.267675	0.201805
AHNAK	0.265968	0.0829369
TRIP12	0.264591	0.172235
CDK12	0.262075	0.73228
SRRT	0.255629	0.671792
RPL3	0.255578	0.29509
PPP1CB;PPP1CA;PPP1CC	0.255565	0.0588296
PHF8	0.254875	0.160236
MFN1	0.25413	0.101339
DDX50	0.252968	0.325092
UTP18	0.252227	0.310502
CALU	0.251191	0.120599
GAPDH	0.249563	0.152133
TOP2B	0.249097	0.487585
ATP5B	0.244226	0.531558
H3F3B;H3F3A	0.242726	0.0267777
RNGTT	0.240634	1.23086
UQCRFS1;UQCRFS1P1	0.239407	0.186518
SPIN2B;SPIN2A	0.237429	0.396788
ARCN1	0.237284	0.323773
PIP5K1C	0.236616	0.0593987
PARP1	0.234496	0.0619235
ABCC1	0.232828	0.0408196
DDX17	0.232761	0.262115
STT3A	0.230998	0.152322
ABCF2	0.229461	0.196454
CEP162	0.229391	0.0887439
MCU	0.229157	0.168453
HIST3H2BB	0.228697	0.13875
KLKB1;F11	0.22416	0.0762566
HIST1H4A	0.223736	0.341495
MAP7	0.22354	0.0982599
ANKAR	0.221398	0.0785648
LUC7L2	0.221334	0.534299
ATAD1	0.221225	0.162126
SRSF10	0.219712	0.0470468
SMARCA5	0.219556	0.238507
NUP133	0.218323	0.0759145
MGST1	0.21461	0.105652
SNRPB2	0.214068	0.0597488
ACAD9	0.214061	0.115793
ATP5L	0.212613	0.208629
WDR3	0.211901	0.526333
APOOL	0.211089	0.0299781
NUP88	0.209329	0.0470868
NDUFS1	0.207818	0.32907
XRCC5	0.207312	0.239407
MATR3	0.204631	0.579966
WDR33	0.203632	0.310695
NVL	0.203182	0.447414
FN1	0.201617	0.921086
BAZ1B	0.200585	0.108107
SFXN1	0.199785	0.197638
HIST1H2AJ;HIST1H2AH;H2AFJ;HIST1H2AD;HIST1H2AG	0.198706	0.120532
RFC1	0.198065	0.499436
NDUFA10	0.196681	0.177735
RRAS	0.194887	0.391033
EIF3G	0.1944	0.102681
KIF2A	0.194303	0.235953
ALG3	0.193064	0.643361
SLC27A2	0.191927	0.0933122
SIN3A	0.19182	0.172585
HNRNPM	0.19131	0.250178
ATL3	0.190517	0.10196
SRPRB	0.189332	0.371416
IMMT	0.18877	0.417098
ZBTB41	0.188611	0.285468
LEO1	0.188145	0.242282
TRMT1L	0.187947	0.132319
MPDU1	0.187531	0.309613
HADHB	0.186279	0.0844289
TMEM41B	0.186157	0.162449
CHD4	0.186094	0.2725
RPL29	0.185174	0.316137
SEC24C	0.184558	0.090306
RPL7	0.184435	0.0884098
AIMP1	0.183133	0.146444
LENG8	0.181245	0.0758343
HIST2H2BE;HIST1H2BB;HIST1H2BO;HIST1H2BJ	0.180464	0.216879
SLC25A10	0.180203	0.0819805
TET2	0.179706	0.0520011
TRIM25	0.179324	0.0721054
AMY2B;AMY2A	0.177058	0.0253364
PSMC4	0.176857	0.0587365
DIS3	0.175379	1.00367
HP;HPR	0.174109	0.132898
DDX10	0.173243	0.305069
XRN2	0.17168	0.112992
SLC25A11	0.171221	0.239346
NPM1	0.171055	0.0323327
RPS15A	0.170015	0.0810256
SF3B6	0.167938	0.124915
HIST2H3PS2	0.16777	0.122793
GNAS	0.162642	0.0277609
RAD50	0.160339	0.123305
SMARCE1	0.159468	0.0248849
RPN2	0.158333	0.250094
PSMC1	0.158177	0.0225204
HNRNPM	0.157153	0.411982
RBM15	0.156405	0.172317
UQCRC2	0.156332	0.312621
CCAR2	0.152879	0.0421701
DHX15	0.150843	0.21554
RPL13A;RPL13a	0.150649	0.173961
PDHX	0.149137	0.101689
ARL6IP4	0.149072	0.274049
SRSF3	0.148634	0.249628
DHX9	0.148293	0.26164
PDE3A	0.148221	0.0488904
SLC25A6	0.143381	0.138518
RPS27L	0.14086	0.120936
CTNND1	0.13617	0.0381231
TMEM126B	0.135232	0.0120559
TYSND1	0.134258	0.0309133
RPS7	0.132217	0.150055
MTHFD1L	0.131724	0.0388394
FAM46A	0.131215	0.116949
SRSF6	0.129841	0.0668029
ECI2	0.12762	0.0646866
RRP1	0.12607	0.0540893
HMGA1	0.125921	0.224097
RAB35	0.120427	0.0948544
SUPT16H	0.119146	0.206824
COL4A1;COL4A5	0.115629	0.133364
NOMO1	0.113604	0.0375883
GAS6	0.111416	0.0614216
NUP85	0.108856	0.0678537
SMC4	0.108353	0.145521
PPIG	0.107435	0.0790253
MKI67	0.107204	0.095304
NELFB	0.105759	0.0451496
AQR	0.104382	0.0525554
HIST1H3A;HIST3H3	0.104301	0.208479
NOC3L	0.104069	0.0617084
LONP1	0.102931	0.031738
KIF20A	0.102637	0.0480201
JAGN1	0.100911	0.0143597
ZNF461;ZFP30;ZFP82;ZFP14;ZNF30	0.100857	0.219411
PDS5A	0.099378	0.041901
PRPF4	0.0985413	0.11819
RANBP2	0.0983327	0.135778
FTH1	0.0972697	0.0378051
GEMIN5	0.0961056	0.0385982
SSR4	0.0960954	0.430394
CPT1A	0.0950782	0.0786156
IGF2BP3	0.0937697	0.157639
RPL6	0.0922337	0.216651
MSH6	0.090374	0.171758
TRIM24	0.0886324	0.0610249
SNRNP200	0.0886154	0.0308327
PHB	0.0883452	0.278708
NOP58	0.0880833	0.112063
TSFM	0.0877946	0.0478003
CBX5	0.0870101	0.180654
KDM3A	0.0869145	0.0207783
PTMA	0.0848242	0.121135
HDAC2	0.0845439	0.187094
PHB2	0.0835997	0.122613
BPHL	0.0824769	0.0806311
RANBP17	0.081588	0.00858487
NOP2	0.0813732	0.139071
POLR1A	0.0803205	0.0299964
PRPF19	0.0793012	0.0579969
TAF4	0.0789522	0.0197048
HIST2H2AC;HIST2H2AA3	0.0788695	0.0374508
RPL17;RPL17-C18orf32	0.0783876	0.142201
ATP5A1	0.0771643	0.317161
TRAP1	0.0762997	0.0852103
LSM12	0.0757885	0.168663
RBM28	0.0743567	0.0714213
ATRX	0.0735588	0.0488784
EPRS	0.0723133	0.0589364
SFXN3	0.0688089	0.0443233
ATP5SL	0.06837	0.0129768
SH3PXD2B	0.0680828	0.0601818
RACGAP1	0.0643818	0.0162155
ABCD3	0.0580034	0.0254265
RSF1	0.0575746	0.0439575
ELOVL1	0.0575708	0.0913802
ACSF3	0.0534045	0.0467695
DNM2	0.0496031	0.0309931
RPL28	0.0475998	0.0516923
SLC25A3	0.0472349	0.0710826
BYSL	0.0438964	0.0100678
SERPINH1	0.0404975	0.0734025
RPL8	0.0389169	0.0951283
NBN	0.0378547	0.0175794
DHX29	0.0364857	0.0306663
FEN1	0.035958	0.0220773
RPS23	0.0352942	0.0239671
MSH2	0.0350285	0.0335758
IGKV2D-24	0.0348714	0.0229445
HSP90B1	0.028258	0.0153695
RPL22	0.0267302	0.00920022
PRSS21	0.0262909	0.0170259
ESF1	0.0262462	0.0093481
ITPR2	0.0249294	0.0175201
NUP93	0.0244077	0.0207513
METTL15	0.023941	0.0161601
DDX46	0.0228685	0.0425498
NDUFV1	0.0216904	0.0133858
C19orf47	0.0213473	0.00645089
MFN2	0.0182743	0.0111585
DDX46	0.0181141	0.016674
YY1	0.0177145	0.00396073
BLM	0.0154196	0.0115479
SUCLA2	0.013967	0.0039365
CSNK2A2	0.0117782	0.00305367
PLBD2	0.0111688	0.024589
ZRANB2	0.00936317	0.00566334
NHP2L1	0.00838153	0.00165276
P4HA2	0.00732295	0.00283674
HACD2	0.00547282	0.00501501
AGPS	0.00484022	0.00270989
EXOSC10	0.004474	0.00578142
SLC2A1	0.00187174	0.0018158
