## Supplementary material for "Quinone reductase 2 *reads* H3 serotonylation to support human cortical neuron development": Data S21

### Sheet: Supplementary Data 17
GO_Biological_Process_2025_tabl
Term	P-value	Adjusted P-value	Odds Ratio	Genes
Synapse Organization (GO:0050808)	1.15952e-06	0.00286402	4.12295	PTPRS;RYK;NRXN1;NEDD4L;SEMA3E;SYN3;CDH9;SYN2;CDH6;PTPRD;DNM3;LRFN5;PDZD2;PLXNA2;CNTN4;LRRC4C;AGRN;CBLN2;ADGRL3
Axon Guidance (GO:0007411)	2.64477e-06	0.00314456	3.87333	ROBO2;SEMA5B;EPHA7;SEMA3C;EPHA8;DCC;SEMA3D;RYK;SMOX;NRXN1;PTPRM;UNC5C;SEMA3E;EFNA5;KALRN;NFASC;NFIB;TNR;CNTN4
Axonogenesis (GO:0007409)	3.8193e-06	0.00314456	3.35747	ROBO2;SEMA5B;EPHA7;AUTS2;SEMA3C;EPHA8;RYK;DCC;SEMA3D;NRXN1;UNC5C;SEMA3E;EFNA5;BAIAP2;ISL1;KALRN;DCLK1;NFASC;PARD3;TNR;CTNNA2;CNTN4
Synaptic Membrane Adhesion (GO:0099560)	1.95268e-05	0.00855107	14.6142	CDH6;PTPRD;LRFN5;PTPRS;LRRC4C;CDH9
Neuron Projection Guidance (GO:0097485)	2.3697e-05	0.00855107	3.72725	ROBO2;SEMA5B;EPHA7;SEMA3C;EPHA8;DCC;SEMA3D;RYK;NRXN1;UNC5C;SEMA3E;EFNA5;KALRN;NFASC;TNR;CNTN4
Synaptic Vesicle Clustering (GO:0097091)	2.42338e-05	0.00855107	53.4619	NRXN1;SYNDIG1;SYN3;SYN2
Synaptic Vesicle Localization (GO:0097479)	2.42338e-05	0.00855107	53.4619	NRXN1;SYNDIG1;SYN3;SYN2
Synaptic Transmission, Glutamatergic (GO:0035249)	2.87597e-05	0.00887956	9.88066	UNC13B;GRIN2A;GRID2;UNC13A;GRIK5;GRIK3;CNIH3
Glutamate Receptor Signaling Pathway (GO:0007215)	3.5254e-05	0.00967525	7.66966	GRIN2A;GRID2;GRM4;GRM7;KCNB1;GRIK5;GRIK3;PLCB1
Cell-Cell Adhesion via Plasma-Membrane Adhesion Molecules (GO:0098742)	0.000166044	0.0375414	2.9813	PTPRT;ROBO2;CRB1;GRID2;PTPRS;CADM2;NRXN1;PTPRM;CDH9;ROBO1;CDH6;PTPRD;LRFN5;CNTN4;FAT4;LRRC4C;ADGRL3
Nervous System Development (GO:0007399)	0.000167188	0.0375414	2.07727	ROBO2;CHRM3;NRSN1;ZMYND8;NRXN1;MSI2;EFNA5;KALRN;ROBO1;UGT8;FGF9;TRIM3;PLXNA2;ST8SIA4;TNR;CHST8;SMOX;RYK;DYRK1A;FBXL17;LSAMP;NAV1;PAX5;NAV2;DCLK1;PTPRD;DNM3;NFASC;NR5A2;NAV3;PAX7;FAT4;CNTN4;ADGRL3
Negative Chemotaxis (GO:0050919)	0.000218042	0.0448802	8.45736	EPHA7;SEMA3C;SEMA3D;SEMA3E;UNC5C;ROBO1
Positive Regulation of Wnt Signaling Pathway (GO:0030177)	0.000250477	0.0475907	3.46621	MACF1;KANK1;SULF1;EGFR;NKD1;SMARCA4;SKI;PDZD2;RUVBL1;TMEM9;DISC1;BMAL1;RNF220
