## Supplementary material for "Quinone reductase 2 *reads* H3 serotonylation to support human cortical neuron development": Data S22

### Sheet: Data S22
Data S22. Hallmark gene set enrichment in radial glia of QR2 I129EI195R versus wild-type cortical organoids at one month, related to Figure 6.
pathway	NES	pval	padj	size	direction	leadingEdge
HALLMARK_OXIDATIVE_PHOSPHORYLATION	-3.39813	7.04438e-37	3.52219e-35	199	down_in_mutant	UQCRB;COX8A;PDK4;NDUFA1;ACADVL;COX7B;UQCR10;ATP6V1F;ATP5F1E;GPX4;UQCR11;NDUFB7;ECH1;ATP5MC3;COX7C;HSD17B10;SLC25A6;ATP5MC1;UQCRH;ATP5F1D;ATP5MG;UQCRQ;NDUFA3;ECHS1;SLC25A11;COX6B1;COX7A2;ATP5ME;COX5B;NDUFA4;ATP5PF;COX6C;COX4I1;NDUFB4;ATP5F1B;IDH3G;NDUFB2;ISCU;NDUFA2;ETFB
HALLMARK_P53_PATHWAY	-2.65115	1.41944e-17	3.54861e-16	174	down_in_mutant	KLF4;FOS;CDKN1A;SOCS1;PTPRE;DDIT3;PLK2;NDRG1;ATF3;HBEGF;PDGFA;CDKN2B;IER3;IFI30;TRAF4;STEAP3;GADD45A;PPP1R15A;JAG2;PTPN14;SAT1;UPP1;BMP2;RPS12;RPL36;CDH13;HEXIM1;TRIAP1;HINT1;RPL18;TPD52L1;VWA5A;TRIB3;ISCU;S100A4;TAX1BP3;JUN;RGS16;HRAS;SERTAD3
HALLMARK_TNFA_SIGNALING_VIA_NFKB	-2.77757	6.36192e-17	1.06032e-15	151	down_in_mutant	F3;CEBPB;GADD45B;ZFP36;KLF4;ID2;CD44;ETS2;FOS;CDKN1A;FOSL2;SERPINE1;PTPRE;PLK2;CCN1;SLC16A6;ATF3;EGR1;BHLHE40;CCL2;TNFAIP3;SGK1;HBEGF;LITAF;DUSP1;TRIB1;IER3;PER1;GADD45A;PPP1R15A;SOCS3;SAT1;PTGER4;BMP2;JUNB;FOSL1;KLF10;NR4A3;KYNU;RHOB
HALLMARK_MYC_TARGETS_V1	-2.25766	1.08491e-12	1.35613e-11	195	down_in_mutant	RPS2;RPL18;RPS5;RPL6;RPL34;NDUFAB1;C1QBP;RPS6;RPL22;HSPE1;EEF1B2;SNRPD2;MRPL23;RACK1;RPS10;PSMD8;RPL14;RPLP0;PHB2;RPS3;COX5A;ODC1;PSMA7;NHP2;MYC;IMPDH2;EIF4G2;PCBP1;SNRPG;PRDX3;PSMB3;HDDC2;PSMA2;SLC25A3;NPM1;TRIM28;PPIA;LSM7;RAN;RRP9
HALLMARK_APOPTOSIS	-2.36692	2.33648e-10	2.33648e-09	132	down_in_mutant	ANXA1;GADD45B;CD44;CDKN1A;MMP2;TGFBR3;TNFRSF12A;DDIT3;HSPB1;CCNA1;PMAIP1;KRT18;ATF3;IFITM3;GPX3;IER3;GADD45A;TGFB2;NEFH;SAT1;BMP2;GPX4;TIMP3;RHOB;SOD1;BMF;PDGFRB;JUN;GCH1;CLU;TAP1;FDXR;BIRC3;TIMP1;BAX;PSEN2;VDAC2;SATB1;GSN;SMAD7
HALLMARK_UV_RESPONSE_UP	-2.21525	2.92646e-09	2.43872e-08	139	down_in_mutant	TACR3;FOS;CDKN1C;MSX1;CA2;PLCL1;ATF3;SELENOW;CDO1;FGF18;GPX3;CDKN2B;ATP6V1F;FMO1;BMP2;JUNB;RHOB;ALDOA;NXF1;UROD;AP2S1;CLTB;ABCB1;DNAJB1;BAK1;FOSB;GCH1;MRPL23;TAP1;PTPRD;CDC34;NFKBIA;ALAS1;SLC6A8;YKT6;NR4A1;SLC25A4;DNAJA1;PRKCD;FKBP4
HALLMARK_XENOBIOTIC_METABOLISM	-2.1389	3.74975e-09	2.67839e-08	158	down_in_mutant	APOE;PTGDS;ID2;ETS2;CYP2C18;SERPINE1;MAN1A1;CA2;BLVRB;IGF1;TDO2;NQO1;CYP27A1;CDO1;MT2A;SERTAD1;PSMB10;PDK4;TGFB2;XDH;UPP1;FMO1;KYNU;ECH1;SPINT2;FAH;DDT;DDAH2;GCH1;PINK1;GABARAPL1;HSD17B2;TKFC;UPB1;PDLIM5;SHMT2;ALAS1;AKR1C3;PLG;ABCD2
HALLMARK_HYPOXIA	-2.05093	1.22288e-08	7.64299e-08	177	down_in_mutant	MT1E;F3;ADM;ZFP36;FOS;TPBG;CDKN1C;CDKN1A;FOSL2;SERPINE1;DDIT3;PGAM2;CCN1;NDRG1;ATF3;BHLHE40;TNFAIP3;MT2A;DUSP1;ANGPTL4;AMPD3;IER3;PPARGC1A;GPC3;PRDX5;PPP1R15A;STC2;CITED2;ANXA2;CCN2;VLDLR;ALDOA;STC1;AK4;S100A4;JUN;PPP1R3C;TES;SELENBP1;DDIT4
HALLMARK_EPITHELIAL_MESENCHYMAL_TRANSITION	-2.01861	2.79572e-08	1.55318e-07	167	down_in_mutant	SLIT3;COL1A2;DAB2;GADD45B;ID2;CD44;GJA1;MYL9;WNT5A;MMP2;NID2;TGFBR3;SERPINE1;TNFRSF12A;IL15;MSX1;LAMA2;CCN1;LGALS1;PTHLH;SGCD;TNFAIP3;ITGB5;THBS1;SNTB1;GADD45A;CDH6;MEST;SCG2;SAT1;CDH11;TIMP3;CCN2;RHOB;LOXL1;TAGLN;PDLIM4;FLNA;BDNF;PDGFRB
HALLMARK_UV_RESPONSE_DN	-2.03656	8.50081e-08	4.1538e-07	136	down_in_mutant	MT1E;ID1;F3;COL1A2;DAB2;GJA1;EFEMP1;TGFBR3;SERPINE1;ATXN1;TFPI;INPP4B;CCN1;BHLHE40;DUSP1;RUNX1;CITED2;DLC1;ANXA2;MET;VLDLR;BDNF;KCNMA1;PDGFRB;PIK3CD;KIT;PDLIM5;IGFBP5;CELF2;NR3C1;ITGB3;MYC
HALLMARK_MYOGENESIS	-2.02878	9.13836e-08	4.1538e-07	151	down_in_mutant	IGFBP7;CRYAB;FXYD1;GADD45B;CDKN1A;ABLIM1;KLF5;EPHB3;ACHE;LAMA2;IGF1;PGAM2;WWTR1;NQO1;BHLHE40;SGCD;KCNH1;GPX3;HBEGF;PRNP;ITGB5;RYR1;STC2;OCEL1;FKBP1B;NOS1;TAGLN;CHRNB1;CDH13;PDLIM7;TPD52L1;ADAM12;PPP1R3C;CKM;AK1;BAG1;CLU;ITGB4;TNNT1;CNN3
HALLMARK_TGF_BETA_SIGNALING	-2.37235	5.03232e-07	2.0968e-06	53	down_in_mutant	ID1;ID2;CDKN1C;ID3;SERPINE1;WWTR1;THBS1;PPP1R15A;BMP2;JUNB;KLF10;PPP1CA;RAB31;LTBP2;SMAD7;FURIN;SMAD6;SPTBN1;SKIL;FKBP1A;RHOA
HALLMARK_REACTIVE_OXYGEN_SPECIES_PATHWAY	-2.36552	1.26101e-06	4.85005e-06	44	down_in_mutant	NQO1;GPX3;PRNP;FTL;GPX4;JUNB;SRXN1;SOD1;NDUFB4;LAMTOR5;PRDX6;TXN;PRDX1;ATOX1;CDKN2D;PDLIM1;NDUFA6;PRDX2;IPCEF1;EGLN2
HALLMARK_ADIPOGENESIS	-1.77179	1.95549e-06	6.9839e-06	184	down_in_mutant	APOE;ENPP2;CHCHD10;ARL4A;GPX3;ANGPTL4;GADD45A;COX8A;COX7B;UQCR10;GPX4;UQCR11;NDUFB7;ECH1;ALDOA;SOD1;SOWAHC;RAB34;UQCRQ;ECHS1;FAH;IDH3G;DDT;ETFB;COX6A1;NDUFAB1;UBC;NDUFS3;ITIH5;ATP5PO;MDH2;ABCA1;ITGA7;REEP6;VEGFB;GHITM;PRDX3;EPHX2;PIM3;ESRRA
HALLMARK_ESTROGEN_RESPONSE_LATE	-1.85708	3.16168e-06	1.05389e-05	157	down_in_mutant	PLAAT3;MYOF;ZFP36;KLF4;ID2;CD44;CD9;PCP4;FOS;TPBG;CXCL14;SEMA3B;CA2;BLVRB;PRLR;CCNA1;SLC27A2;SGK1;LLGL2;MEST;ASS1;LSR;TJP3;TPD52L1;COX6C;CACNA2D2;ETFB;RAB31;BAG1;ABHD2;DYNLT3;ALDH3B1;NAB2;PTGES;NPY1R;NMU;CCND1;SLC7A5;FKBP4;MDK
HALLMARK_FATTY_ACID_METABOLISM	-1.84462	9.65294e-06	3.01654e-05	134	down_in_mutant	CA4;CA2;LGALS1;TDO2;PCBD1;ACADVL;FMO1;ECH1;HSD17B10;ALDOA;UROD;GAD2;ECHS1;IDH3G;PRDX6;ALDH1A1;MDH2;MIF;PSME1;GABARAPL1;HSP90AA1;HSPH1;ODC1;REEP6;IL4I1;ECI1;HPGD;TP53INP2;LTC4S;HCCS;PDHB;GLUL;SUCLG1;UBE2L6;ACAA1;APEX1;GRHPR;ACSL4;EPHX1;CBR1
HALLMARK_IL2_STAT5_SIGNALING	-1.6526	0.000107875	0.000317279	151	down_in_mutant	DRC1;GADD45B;CD44;CDKN1C;WLS;SOCS1;CA2;RHOH;NDRG1;BHLHE40;HOPX;ARL4A;IFITM3;PRNP;AHNAK;SCN9A;BMP2;GPX4;RHOB;FAH;PLEC;RGS16;ABCB1;ENPP1;ITIH5;MAFF;GABARAPL1;ODC1;MYC;KLF6;FGL2;PTH1R;ETFBKMT;GSTO1;FURIN;ANXA4;PDCD2L;GLIPR2;PIM1;P2RX4
HALLMARK_DNA_REPAIR	-1.68328	0.000215375	0.000598264	147	down_in_mutant	CCNO;CETN2;APRT;POLD4;POLR2I;GPX4;BCAM;GUK1;MRPL40;TAF10;POLR2J;GMPR2;ADRM1;AK1;STX3;EDF1;POLR2G;ALYREF;POLR2K;POLR2E;MPC2;VPS28;GTF2A2;SUPT5H;BOLA2;IMPDH2;RBX1;NME4;EIF1B;BRF2;TAF9;GTF2H5;TAF13;NELFE;COX17;SUPT4H1;POLR2A;PNP;SDCBP;TAF6
HALLMARK_UNFOLDED_PROTEIN_RESPONSE	-1.66658	0.000252395	0.000664197	108	down_in_mutant	CEBPB;ATF3;CCL2;STC2;RPS14;BANF1;ATP6V0D1;WIPI1;EEF2;DDIT4;DCTN1;DNAJA4;NHP2;EXOSC4;SLC7A5;EIF4A3;TUBB2A;HSPA5;CHAC1;BAG3;EIF4A2;EDC4;NPM1;LSM4;RRP9;ATF4;SPCS1;LSM1;HERPUD1;SHC1;YIF1A;XBP1;VEGFA;HSPA9;CXXC1;EIF4G1;ERN1;EIF4A1;IMP3;HSP90B1
HALLMARK_KRAS_SIGNALING_UP	-1.64095	0.000283961	0.000709902	140	down_in_mutant	GPNMB;KLF4;ID2;PCP4;SEMA3B;HKDC1;ALDH1A2;CA2;MAFB;TFPI;MAP7;ITGBL1;PRDM1;TNFAIP3;HBEGF;ANGPTL4;TRIB1;RELN;PPP1R15A;GADD45G;CSF2RA;BMP2;PCSK1N;PECAM1;PTPRR;VWA5A;RGS16;ABCB1;BIRC3;ADAM8;GALNT3;MAP4K1;SATB1;DUSP6;GNG11;PRELID3B;GABRA3;ETV1;MMP11;DOCK2
HALLMARK_E2F_TARGETS	1.52903	0.000632978	0.00150709	197	up_in_mutant	KIF18B;E2F8;SPC24;TK1;KIF4A;CIT;GINS4;DEPDC1;RFC3;RRM2;CDCA8;BRCA2;DIAPH3;ESPL1;CTPS1;MMS22L;HELLS;SPC25;MCM5;MELK;PRIM2;ATAD2;GINS3;GINS1;BRCA1;AURKB;POLD1;MXD3;POLA2;LMNB1;DSCC1;POLE;SMC4;RAD51AP1;PMS2;NUP107;SPAG5;ASF1B;TACC3;EXOSC8
HALLMARK_INFLAMMATORY_RESPONSE	-1.55463	0.00115906	0.00263423	120	down_in_mutant	TACR3;F3;KCNJ2;ADM;TPBG;CDKN1A;SERPINE1;IL15;PTPRE;PCDH7;CCL2;HBEGF;SGMS2;C5AR1;GPC3;PTGER4;MET;ADRM1;RGS16;FZD5;GCH1;TIMP1;MSR1;ABCA1;NFKBIA;BST2;P2RX7;ITGB3;MYC;KLF6;CX3CL1;CD70;RELA;SLC28A2;HRH1;EMP3;P2RX4;SLC7A2;SLC31A2;ATP2C1
HALLMARK_COAGULATION	-1.62817	0.00197789	0.00395579	90	down_in_mutant	ANXA1;F3;CD9;MMP2;SERPINE1;THBS1;S100A13;RAPGEF3;TIMP3;GNB2;PECAM1;ISCU;CRIP2;DUSP14;MAFF;CLU;TIMP1;PLG;LGMN;ITGB3;CTSH;DUSP6;GSN;MMP11;FURIN;WDR1;C1R;RAC1;PEF1;SIRT2;SPARC;C2;FBN1;F10;MSRB2;CPQ;ARF4;PRSS23;ANG;CTSO
HALLMARK_G2M_CHECKPOINT	1.48912	0.00190519	0.00395579	192	up_in_mutant	MEIS2;TROAP;KIF4A;EXO1;POLQ;BUB1;NDC80;KIF15;INCENP;BRCA2;CHAF1A;ESPL1;CDC7;MEIS1;E2F1;CDC45;E2F3;PBK;MCM5;RBL1;KMT5A;PRIM2;AURKB;FBXO5;GINS2;POLA2;SLC38A1;LMNB1;KIF20B;POLE;SMC4;KIF11;KNL1;TACC3;MAP3K20;CDC25A;TENT4A;EGF;TPX2;ORC6
HALLMARK_ESTROGEN_RESPONSE_EARLY	-1.45581	0.00186821	0.00395579	165	down_in_mutant	PLAAT3;MYOF;RHOD;KLF4;CD44;GJA1;FOS;TPBG;KRT8;ABLIM1;SEMA3B;BLVRB;PMAIP1;SLC27A2;KRT18;GREB1;BHLHE40;STC2;DLC1;TJP3;KLF10;UNC119;TPD52L1;RAB31;BAG1;SLC1A1;GFRA1;ABHD2;DYNLT3;ALDH3B1;MYC;SYT12;PTGES;NPY1R;CCND1;SLC7A5;FKBP4
HALLMARK_BILE_ACID_METABOLISM	-1.56211	0.00443328	0.00852554	92	down_in_mutant	ABCA4;NR3C2;TTR;RBP1;ATXN1;RXRG;SLC27A2;CYP27A1;PRDX5;OPTN;SOD1;ALDH1A1;FDXR;ABCG4;ABCD1;ABCA1;ALDH8A1;PFKM;ABCD2;EPHX2;GSTK1;CYP46A1;PEX11G;DIO2;PEX19;NR1I2
HALLMARK_MTORC1_SIGNALING	-1.33733	0.00690292	0.0127832	193	down_in_mutant	CD9;CDKN1A;DDIT3;BHLHE40;IFI30;PPP1R15A;NIBAN1;VLDLR;ALDOA;ATP5MC1;STC1;AK4;TRIB3;SKAP2;TES;HSPE1;PSMB5;DDIT4;FDXR;IGFBP5;SHMT2;PRDX1;LGMN;YKT6;SERPINH1;FGL2;SLC7A11;CACYBP;SLC7A5;CCNG1;HSPA5;SQSTM1;GAPDH;PPIA;RRP9;TPI1;TUBG1;PGK1;PNP;PSMC4
HALLMARK_APICAL_JUNCTION	-1.26573	0.0305981	0.0546395	162	down_in_mutant	CLDN5;MYL9;MMP2;FLNC;CLDN19;RRAS;AMIGO2;CDH6;PTPRC;ADAMTS5;CDH11;CNN2;STX4;TSPAN4;MYL12B;PECAM1;PFN1;ITGA3;SKAP2;ACTG1;HRAS;ACTB;ITGB4;WNK4;ITGA10;SHROOM2;FSCN1;ATP1A3;GAMT;CX3CL1;MDK;CLDN4;CADM3;CLDN14;ACTN1;TUBG1;CNTN1;PPP2R2C;ARPC2;SHC1
HALLMARK_ANDROGEN_RESPONSE	-1.37228	0.0327195	0.0564129	91	down_in_mutant	MAF;KRT8;INPP4B;NDRG1;MAP7;SGK1;HSD17B14;ADAMTS1;SRF;SAT1;MYL12A;ADRM1;DBI;PDLIM5;ABHD2;HPGD;SELENOP;CCND1
HALLMARK_IL6_JAK_STAT3_SIGNALING	-1.37548	0.0363991	0.0606652	55	down_in_mutant	CD44;CD9;TNFRSF12A;SOCS1;SOCS3;CSF2RA;JUN;BAK1;PDGFC;ITGB3;TNFRSF1A;PIM1;TNFRSF21;HAX1;IL13RA1;LEPR;IL17RB;STAT3;STAT2;CSF1;CD36;IRF9
HALLMARK_PEROXISOME	-1.33272	0.0404191	0.0651921	100	down_in_mutant	TTR;CRABP2;ATXN1;RXRG;SLC27A2;PRDX5;FABP6;FIS1;ECH1;SOD1;ABCB1;HRAS;ALDH1A1;ABCD1;PRDX1;ABCD2;SLC25A4;EPHX2;GSTK1;ACAA1;NR1I2;ACSL4;CRABP1;TSPO;DLG4;ACSL1;ALDH9A1;PABPC1;SCP2;ERCC1;ISOC1;CEL
HALLMARK_INTERFERON_GAMMA_RESPONSE	-1.26215	0.0429518	0.0671122	142	down_in_mutant	IFITM2;CDKN1A;SOCS1;IL15;HLA-B;ARL4A;IFI35;CCL2;TNFAIP3;MT2A;IFITM3;IFI30;PSMB10;SOCS3;UPP1;MX1;PSMB9;PSME2;TDRD7;PLA2G4A;GCH1;TAP1;PSME1;VAMP8;NFKBIA;BST2;IFI27;FGL2;MX2;PSMA2;SSPN;UBE2L6;PIM1;IFIT2;C1R;PNP;LYSMD2;LAP3;SRI;STAT3
HALLMARK_NOTCH_SIGNALING	-1.23252	0.142857	0.21645	30	down_in_mutant	WNT5A;MAML2;PSENEN;FZD5;ARRB1;PSEN2;SKP1;RBX1;CCND1
HALLMARK_KRAS_SIGNALING_DN	-1.18359	0.153113	0.225167	129	down_in_mutant	IRS4;TENT5C;NTF3;THRB;CCNA1;SGK1;TENM2;COPZ2;RYR1;TGFB2;SLC29A3;DCC;PAX3;RYR2;MX1;MAGIX;TNNI3;NOS1;CCDC106;ARHGDIG;CKM;UPK3B;P2RX6;GPRC5C;PDK2;ABCG4;EDAR;TEX15;PNMT;BRDT
HALLMARK_APICAL_SURFACE	1.24901	0.166463	0.231198	35	up_in_mutant	RHCG;PLAUR;PCSK9;THY1;GHRL;CD160;SRPX;SCUBE1
HALLMARK_PANCREAS_BETA_CELLS	-1.22322	0.162162	0.231198	28	down_in_mutant	PCSK2;FOXO1;LMO2;MAFB;SRP14;SYT13
HALLMARK_COMPLEMENT	-1.12153	0.179194	0.242154	150	down_in_mutant	DGKG;F3;CEBPB;SERPINE1;CA2;TNFAIP3;HSPA1A;S100A13;PSMB9;KYNU;STX4;CDH13;GNB2;PFN1;PLA2G4A;APOBEC3F;PPP4C;MAFF;CLU;CALM3;TIMP1;WAS;SPOCK2;ATOX1;PLG;LGMN;CD59;CTSH;DUSP6;CALM1;PRKCD;HSPA5
HALLMARK_CHOLESTEROL_HOMEOSTASIS	-1.15888	0.238956	0.314415	73	down_in_mutant	S100A11;CPEB2;CD9;SEMA3B;TNFRSF12A;ATF3;NIBAN1;ECH1;TRIB3;ACTG1;CLU;ERRFI1;MAL2;LGMN
HALLMARK_SPERMATOGENESIS	-1.09103	0.371693	0.47653	99	down_in_mutant	CCNA1;MAP7;ARL4A;GRM8;NEFH;DCC;NPY5R;TEKT2;ZPBP;TNNI3;NOS1;PCSK1N;MLF1;HTR5A;HBZ;LDHC
HALLMARK_ANGIOGENESIS	-0.953574	0.52193	0.652412	26	down_in_mutant	MSX1;PDGFA;JAG2;STC1;S100A4;TIMP1;TNFRSF21;SLCO2A1;COL5A2;VEGFA
HALLMARK_ALLOGRAFT_REJECTION	-0.957536	0.541667	0.660569	105	down_in_mutant	SOCS1;IL15;ACHE;CCL2;RPL3L;IL16;PSMB10;TGFB2;PTPRC;RPS19;RPL39;FLNA;RPS3A;RPL9;RPS9;EIF5A;TAP1;TIMP1;WAS
HALLMARK_WNT_BETA_CATENIN_SIGNALING	0.808266	0.744214	0.885969	38	up_in_mutant	LEF1;HEY2;NOTCH1;JAG1;FRAT1
HALLMARK_INTERFERON_ALPHA_RESPONSE	0.838839	0.768182	0.893235	75	up_in_mutant	IFI44;TMEM140;IFI44L;USP18;PARP9;PARP12;HELZ2;IRF1;IFIT3;CASP8;TRIM21;IRF7;IFIH1
HALLMARK_MITOTIC_SPINDLE	0.849524	0.822927	0.919952	196	up_in_mutant	CNTROB;KIF4A;PIF1;BUB1;ANLN;NDC80;KIF15;INCENP;BRCA2;ARHGAP4;ESPL1;KNTC1;TIAM1;EPB41;FARP1;FBXO5;LMNB1;KIF20B;SMC4;KIF11;ECT2;CNTRL;NET1;FGD6;DLGAP5;TPX2;RACGAP1;TTK;RASA1;CEP192;KIF2C;EPB41L2;KIF3C;TUBGCP3;TUBD1;PKD2;PRC1;CENPE;RAPGEF6;RASA2
HALLMARK_HEDGEHOG_SIGNALING	-0.807637	0.827957	0.919952	34	down_in_mutant	ETS2;ACHE;SCG2;VLDLR;GLI1;PLG;NRP2
HALLMARK_GLYCOLYSIS	-0.943448	0.938337	0.981105	186	down_in_mutant	CD44;TPBG;CLDN3;PGAM2;ANGPTL4;IER3;GPC3;STC2;CITED2;MET;VLDLR;ALDOA;SOD1;HOMER1;STC1;PRPS1;AK4;DDIT4;MDH2;LDHC;TXN;MIF;GALK1;PKM;DSC2;NOL3;GAL3ST1;PGLS;IRS2;FKBP4;HSPA5;CHPF2;PPIA;CACNA1H;CHPF;AGL;TPI1;HAX1;IL13RA1;PGK1
HALLMARK_PI3K_AKT_MTOR_SIGNALING	-0.819405	0.918605	0.981105	95	down_in_mutant	CDKN1A;DDIT3;CSNK2B;PFN1;PPP1CA;TRIB3;IRAK4;HRAS;AP2M1;DUSP3;MKNK2;ARHGDIA;CFL1;ARF1;GRK2;AKT1S1;TNFRSF1A;SQSTM1;YWHAB;ARPC3;RAC1;PIN1;RIPK1;RIT1;STAT2;PRKAR2A;SLC2A1;NFKBIB
HALLMARK_PROTEIN_SECRETION	-0.780953	0.94186	0.981105	95	down_in_mutant	KRT18;TSPAN8;SOD1;AP2S1;AP2M1;ABCA1;YKT6;CD63;ARF1;ERGIC3;COPE;SSPN;BNIP3;COPB2;VAMP3;CLTA;NAPA;ARFGAP3;LMAN1;SEC24D
HALLMARK_MYC_TARGETS_V2	0.620259	0.973964	0.993841	56	up_in_mutant	SLC29A2;NOC4L;TMEM97;MCM5;HK2;PPRC1;MAP3K6;UNG;EXOSC5
HALLMARK_HEME_METABOLISM	-0.835905	1	1	174	down_in_mutant	TENT5C;CA2;BLVRB;LMO2;SLC30A10;BCAM;OPTN;ANK1;EPOR;UROD;ATG4A;DMTN;SELENBP1;HBZ;GLRX5;SLC10A3;HTRA2;NR3C1;YPEL5;SLC6A8;PGLS;SLC7A11;KHNYN;LRP10;MGST3;PRDX2;TRAK2;PSMD9;SIDT2;SDCBP;PPP2R5B;HDGF;ADIPOR1;ARL2BP;CAST;HEBP1;BSG;NCOA4;SLC2A1;CA1
